# Asynchronous Transitions from High-Risk Hepatoblastoma to Carcinoma

**DOI:** 10.1101/2024.12.24.630261

**Authors:** Xinjian Yu, Stephen Sarabia, Martin Urbicain, Sonal Somvanshi, Roma Patel, Priyanka Rao, Tuan M Tran, Yen-Ping Yeh, Keng-Shih Chang, Yi-Tzu Lo, Jessica Epps, Kathleen A. Scorsone, Hua-Sheng Chiu, Emporia Faith Hollingsworth, Cintia R. Perez, Mohammad Javad Najaf Panah, Barry Zorman, Jordan Muscal, Milton J Finegold, John A. Goss, Rita Alaggio, Angshumoy Roy, Kevin E. Fisher, Andras Heczey, Sarah Woodfield, Sanjeev Vasudevan, Kalyani Patel, Ting-Wen Chen, Dolores Lopez-Terrada, Pavel Sumazin

**Author notes:** Correspondence to. Lead corresponding author: Pavel Sumazin, Texas Children’s Hospital, Feigin Tower, 1102 Bates Avenue, FC1220.09, Houston, TX 77030, USA. Equal contribution (Xinjian Yu, Stephen Sarabia, Martin Urbicain). Author Contributions: D. Lopez-Terrada and P. Sumazin conceived the work. S. Sarabia, M. Urbicain, S. Somvanshi, R. Patel, P. Rao, T.M. Tran, Y.P. Yeh, K.S. Chang, Y.T. Lo, J. Epps, K.A. Scorsone, H.S. Chiu, E. F. Hollingsworth, C.R. Perez, M.J.N. Panah, B. Zorman, M. Finegold, J.A. Goss, R. Alaggio, A. Roy, K.E. Fisher, A. Heczey, S. Woodfield, S. Vasudevan, K. Patel, T.W. Chen performed assays and analyses. X. Yu., D. Lopez-Terrada, and P. Sumazin wrote the paper. Data availability statement: All data generated in this project, including raw sequencing and CELL files resulting from whole exome sequencing, targeted panel (Texas Children’s Pediatric Solid Tumor Cancer Mutation Panel), Affymetrix OncoScan, and single-nuclei RNA sequencing, single-cell RNA sequencing, and single-nuclei DNA sequencing profiles, are freely available at the European Nucleotide Archive, accession PRJEB82511. Human ethics: All human participants were fully consented under Texas Children’s Hospital IRB H-13999.

## Abstract

**Background:** Pediatric hepatocellular tumors are most commonly classified as hepatoblastoma (HB) or hepatocellular carcinoma (HCC), yet a subset exhibits mixed histological and molecular features of both. These tumors, previously described as hepatoblastomas with carcinoma features (HBCs), include cases provisionally designated by the World Health Organization as hepatocellular neoplasm–not otherwise specified (HCN-NOS). Their biology remains poorly understood, with unresolved questions about their cellular composition and outcomes. In particular, it is unclear whether HBCs comprise hybrid cell populations with combined HB and HCC characteristics (HBC cells) or admixtures of distinct HB and HCC cells.

**Methods:** We performed multi-omics profiling—including snRNA-seq, snDNA-seq, and multi-region longitudinal bulk RNA and DNA sequencing—to characterize HBC composition, evolution, and treatment response.

**Results:** HBCs comprise heterogeneous mixtures of HB-like, HBC-like, and HCC-like molecular cell types. HBC outcomes are significantly worse than HB, and HBC cells are more chemoresistant than HB cells, with resistance shaped by their cell identity, genetic alterations, and embryonic differentiation stage. HBC cells originate from HB cells that were arrested at early hepatic stem cell development stages because of aberrant WNT signaling activation. Inhibition of WNT signaling promoted differentiation and enhanced sensitivity to chemotherapy. Furthermore, each analyzed HBC reflected a dynamic process of multiple HB-to-HBC and HBC-to-HCC transitions, underscoring their evolutionary complexity.

**Conclusions:** Multi-omics profiling of HBCs revealed key findings about their biology and composition, demonstrating that they originate from HB precursors at early hepatic stem cell development stages and that their differentiation arrest depends on sustained aberrant WNT-signaling activity.
