## Supplementary material for "Asynchronous Transitions from High-Risk Hepatoblastoma to Carcinoma": All tables: TableS2_HB-HCC_310genes.xlsx

### Sheet: TableS2_HB-HCC_310genes
	p_val	avg_log2FC	pct.HCC	pct.HB	p_val_adj	up
NKD1	0	-3.95621	0.238	0.886	0	HB
CYP2E1	2.27E-273	-3.80155	0.005	0.587	8.29E-269	HB
REG3A	0	-3.65955	0.003	0.725	0	HB
GLUL	0	-2.9062	0.313	0.814	0	HB
RELN	9.91E-258	-2.81888	0.102	0.64	3.63E-253	HB
AMACR	5.10E-199	-2.47044	0.116	0.568	1.87E-194	HB
ACSS3	0	-2.3801	0.658	0.933	0	HB
PNISR	1.39E-289	-2.12244	0.516	0.835	5.08E-285	HB
AFM	5.87E-144	-1.99044	0.021	0.384	2.15E-139	HB
ZC3H13	2.05E-135	-1.94096	0.381	0.63	7.49E-131	HB
SRRM2	1.52E-217	-1.93518	0.498	0.763	5.56E-213	HB
ASPSCR1	4.84E-142	-1.7675	0.366	0.648	1.77E-137	HB
GOLGB1	1.35E-107	-1.54368	0.441	0.621	4.95E-103	HB
ALCAM	2.95E-186	-1.53196	0.647	0.832	1.08E-181	HB
AQP9	6.99E-73	-1.51265	0.218	0.438	2.56E-68	HB
CCNL2	2.74E-79	-1.49257	0.184	0.423	1.00E-74	HB
ZKSCAN1	1.59E-104	-1.44903	0.501	0.647	5.82E-100	HB
ITPR2	0	-1.42934	0.821	0.979	0	HB
ACADVL	4.71E-75	-1.42259	0.264	0.487	1.73E-70	HB
CLMN	7.09E-73	-1.35981	0.422	0.568	2.60E-68	HB
CD36	8.91E-60	-1.28751	0.134	0.345	3.26E-55	HB
TACC1	1.16E-48	-1.27983	0.334	0.464	4.25E-44	HB
COL18A1	6.17E-87	-1.27496	0.562	0.666	2.26E-82	HB
ANKRD11	1.14E-68	-1.2526	0.52	0.601	4.17E-64	HB
MTUS1	1.30E-70	-1.23367	0.5	0.607	4.75E-66	HB
RORA	4.22E-143	-1.18511	0.693	0.84	1.55E-138	HB
TCF25	1.25E-43	-1.18021	0.35	0.465	4.58E-39	HB
DAAM1	1.37E-30	-1.16241	0.258	0.364	5.02E-26	HB
PRPF4B	2.78E-59	-1.14182	0.52	0.597	1.02E-54	HB
FMO5	1.78E-64	-1.06784	0.691	0.725	6.51E-60	HB
SREK1	6.92E-26	-1.06674	0.26	0.353	2.53E-21	HB
GOLGA4	1.87E-77	-1.03767	0.652	0.708	6.85E-73	HB
PHF3	9.59E-38	-1.03341	0.475	0.52	3.51E-33	HB
SYNE2	1.39E-23	-1.02384	0.156	0.266	5.08E-19	HB
NKTR	2.78E-24	-0.90537	0.52	0.515	1.02E-19	HB
DSP	1.81E-14	-0.882522	0.347	0.38	6.62E-10	HB
BPTF	2.41E-30	-0.864188	0.552	0.559	8.81E-26	HB
F5	1.67E-20	-0.849289	0.591	0.553	6.11E-16	HB
PRRC2C	1.28E-29	-0.848797	0.569	0.563	4.70E-25	HB
ZBTB38	3.33E-13	-0.826791	0.313	0.351	1.22E-08	HB
NOTUM	8.95E-13	-0.77983	0.39	0.419	3.27E-08	HB
CHD4	5.98E-11	-0.748496	0.221	0.274	2.19E-06	HB
ATRX	2.13E-24	-0.730201	0.595	0.58	7.78E-20	HB
MAN2A1	6.21E-15	-0.679477	0.574	0.535	2.27E-10	HB
LUC7L3	4.76E-10	-0.588271	0.562	0.505	1.74E-05	HB
RPS8	0	2.80352	0.86	0.144	0	HCC
AK4	7.44E-86	0.514843	0.264	0.04	2.72E-81	HCC
RPL5	0	2.14031	0.81	0.103	0	HCC
PDZK1	1.28E-87	0.601827	0.554	0.196	4.69E-83	HCC
EFNA1	5.97E-78	0.758909	0.298	0.065	2.19E-73	HCC
APOA2	0	5.77602	1	0.365	0	HCC
MPC2	5.46E-181	1.14582	0.382	0.026	2.00E-176	HCC
PRDX6	1.96E-294	1.6628	0.534	0.024	7.18E-290	HCC
GAS5	4.00E-213	1.28901	0.569	0.085	1.46E-208	HCC
SERPINC1	1.47E-183	1.20257	0.355	0.015	5.37E-179	HCC
GOLT1A	5.23E-169	1.0473	0.441	0.056	1.91E-164	HCC
EPHX1	1.05E-108	0.808904	0.335	0.055	3.84E-104	HCC
AGT	1.43E-161	1.16652	0.73	0.229	5.23E-157	HCC
RPS7	0	4.4315	0.984	0.045	0	HCC
VSNL1	9.62E-118	0.684458	0.399	0.075	3.52E-113	HCC
APOB	7.20E-125	0.853798	0.912	0.676	2.63E-120	HCC
RPS27A	0	3.96332	0.956	0.035	0	HCC
FABP1	0	5.14771	0.989	0.041	0	HCC
RPL31	0	2.75541	0.843	0.098	0	HCC
SEPTIN10	1.20E-121	0.784317	0.44	0.093	4.41E-117	HCC
COBLL1	2.87E-39	0.501305	0.757	0.545	1.05E-34	HCC
TFPI	2.09E-48	0.53326	0.798	0.654	7.66E-44	HCC
HSPD1	0	2.61643	0.837	0.107	0	HCC
HSPE1	0	2.6484	0.721	0.011	0	HCC
EEF1B2	0	3.02709	0.869	0.031	0	HCC
FN1	4.12E-65	0.648201	0.808	0.531	1.51E-60	HCC
RPL37A	0	4.18223	0.95	0.06	0	HCC
VIL1	1.83E-160	0.97442	0.441	0.062	6.68E-156	HCC
CYP27A1	7.28E-140	0.908155	0.511	0.115	2.66E-135	HCC
C2orf72	1.80E-103	0.629546	0.395	0.085	6.58E-99	HCC
SNORC	1.26E-182	1.37119	0.367	0.019	4.60E-178	HCC
AGXT	6.86E-250	1.63299	0.554	0.058	2.51E-245	HCC
RPL32	0	3.77667	0.979	0.114	0	HCC
RPL14	0	3.1423	0.922	0.084	0	HCC
RPL29	0	3.66761	0.973	0.06	0	HCC
RPL24	0	2.61568	0.845	0.072	0	HCC
TF	6.06E-212	1.53335	0.826	0.34	2.22E-207	HCC
CP	8.09E-99	0.817746	0.553	0.184	2.96E-94	HCC
SLC2A2	1.74E-154	1.36007	0.655	0.224	6.39E-150	HCC
AHSG	0	2.03422	0.985	0.589	0	HCC
RPL35A	0	2.96954	0.889	0.051	0	HCC
RPL9	0	2.39303	0.798	0.067	0	HCC
ALB	0	3.6086	0.992	0.507	0	HCC
AFP	0	2.0794	0.567	0.002	0	HCC
RPS3A	0	2.37019	0.814	0.081	0	HCC
RPL37	0	3.81176	0.96	0.117	0	HCC
SELENOP	0	2.06068	0.8	0.136	0	HCC
RPS23	0	3.9503	0.969	0.057	0	HCC
ALDH7A1	1.05E-89	0.609174	0.39	0.098	3.85E-85	HCC
HINT1	0	2.42426	0.783	0.041	0	HCC
SPINK1	0	2.90377	0.809	0.005	0	HCC
RPS14	0	3.61485	0.953	0.057	0	HCC
NPM1	7.55E-226	1.4917	0.612	0.103	2.76E-221	HCC
RACK1	0	2.71747	0.86	0.06	0	HCC
HULC	2.26E-73	0.609551	0.639	0.27	8.26E-69	HCC
DCDC2	1.50E-69	0.535469	0.346	0.098	5.50E-65	HCC
APOM	0	2.72458	0.811	0.016	0	HCC
RPS18	0	3.77842	0.982	0.085	0	HCC
RPL10A	0	2.79662	0.848	0.037	0	HCC
HSP90AB1	0	1.94261	0.714	0.083	0	HCC
EEF1A1	0	2.07633	0.936	0.405	0	HCC
SMLR1	1.56E-250	1.42333	0.505	0.035	5.70E-246	HCC
ARG1	3.92E-278	1.72107	0.576	0.052	1.44E-273	HCC
RPS12	0	4.32979	0.984	0.075	0	HCC
IGFBP1	0	2.36483	0.933	0.253	0	HCC
HSPB1	1.25E-223	1.3709	0.458	0.03	4.58E-219	HCC
PEG10	1.06E-213	1.34305	0.515	0.061	3.89E-209	HCC
TMEM176A	2.44E-89	0.569162	0.251	0.032	8.91E-85	HCC
FGL1	3.68E-111	0.85437	0.813	0.445	1.35E-106	HCC
RPL7	0	2.28603	0.764	0.052	0	HCC
RPL30	0	3.61696	0.946	0.059	0	HCC
RPL8	0	3.14774	0.902	0.046	0	HCC
RPS6	0	2.90096	0.893	0.098	0	HCC
AMBP	0	3.08619	0.928	0.1	0	HCC
ORM1	1.33E-162	1.12692	0.416	0.051	4.86E-158	HCC
ORM2	3.27E-127	0.966427	0.3	0.027	1.20E-122	HCC
RPL35	0	2.73108	0.858	0.059	0	HCC
RPL12	0	3.4092	0.945	0.082	0	HCC
RPL7A	0	3.29552	0.934	0.07	0	HCC
AKR1C3	2.55E-184	1.17549	0.594	0.124	9.33E-180	HCC
AKR1C4	4.60E-307	2.03727	0.806	0.237	1.68E-302	HCC
ITIH2	5.16E-101	0.807038	0.698	0.283	1.89E-96	HCC
CXCL12	1.70E-202	1.17899	0.435	0.035	6.23E-198	HCC
PCBD1	1.13E-175	1.16279	0.343	0.014	4.14E-171	HCC
RPS24	0	3.22277	0.977	0.27	0	HCC
GLUD1	7.61E-199	1.5325	0.764	0.305	2.79E-194	HCC
RBP4	0	2.93377	0.901	0.073	0	HCC
SCD	7.15E-152	1.12084	0.649	0.194	2.62E-147	HCC
PRAP1	1.09E-205	1.30269	0.36	0.005	3.97E-201	HCC
IFITM3	4.42E-151	1.06428	0.458	0.079	1.62E-146	HCC
IGF2	1.89E-104	0.814841	0.594	0.199	6.91E-100	HCC
MDK	9.12E-144	1.03854	0.302	0.018	3.34E-139	HCC
F2	1.36E-125	0.843498	0.642	0.205	4.97E-121	HCC
APOC3	0	5.08135	0.995	0.027	0	HCC
APOA1	0	3.95259	0.991	0.147	0	HCC
A2M	1.58E-269	1.88532	0.856	0.353	5.77E-265	HCC
MGST1	0	2.16096	0.76	0.111	0	HCC
KRT18	2.44E-93	0.807806	0.301	0.052	8.93E-89	HCC
RPL41	0	4.44836	0.99	0.077	0	HCC
NACA	0	2.5013	0.815	0.064	0	HCC
HAL	0	2.79012	0.696	0.003	0	HCC
RPL6	0	2.9582	0.915	0.139	0	HCC
PEBP1	1.31E-145	1.06109	0.565	0.139	4.79E-141	HCC
RPLP0	0	2.92692	0.874	0.059	0	HCC
CPB2	2.89E-89	0.702294	0.625	0.249	1.06E-84	HCC
F10	4.21E-87	0.690278	0.48	0.15	1.54E-82	HCC
ANG	2.70E-277	1.57115	0.464	0.005	9.89E-273	HCC
PYGL	1.23E-164	0.94746	0.367	0.029	4.49E-160	HCC
SERPINA1	0	2.29766	0.983	0.564	0	HCC
DLK1	0	1.93166	0.552	0.01	0	HCC
RPS2	0	2.70444	0.899	0.112	0	HCC
GCSH	7.13E-264	1.50075	0.477	0.016	2.61E-259	HCC
SERPINF2	5.53E-86	0.688866	0.625	0.25	2.03E-81	HCC
TM4SF5	2.19E-280	1.77865	0.55	0.036	8.00E-276	HCC
ASGR2	7.48E-82	0.530409	0.553	0.194	2.74E-77	HCC
ASGR1	0	2.18584	0.928	0.446	0	HCC
RPL26	0	3.71457	0.96	0.051	0	HCC
SNHG29	0	2.60258	0.79	0.025	0	HCC
TMEM97	3.00E-157	0.962134	0.305	0.011	1.10E-152	HCC
VTN	7.90E-213	1.47849	0.65	0.13	2.89E-208	HCC
APOH	0	2.07901	0.868	0.192	0	HCC
TTR	0	2.83032	0.822	0.025	0	HCC
RPL17	0	3.12338	0.927	0.101	0	HCC
GPX4	8.76E-101	0.835461	0.304	0.047	3.21E-96	HCC
GAMT	2.39E-81	0.6873	0.367	0.095	8.73E-77	HCC
RPS15	0	2.82099	0.834	0.029	0	HCC
EEF2	1.11E-103	0.807017	0.35	0.065	4.07E-99	HCC
RPL36	0	3.18973	0.898	0.039	0	HCC
RPS28	0	3.99825	0.967	0.027	0	HCC
RPL18A	0	3.43283	0.924	0.024	0	HCC
RPS16	0	2.46683	0.739	0.018	0	HCC
RPS19	0	3.20784	0.927	0.06	0	HCC
APOE	0	3.08498	0.941	0.112	0	HCC
APOC1	0	3.18599	0.98	0.266	0	HCC
APOC2	0	4.09966	0.982	0.095	0	HCC
SULT2A1	8.01E-76	0.641234	0.493	0.178	2.93E-71	HCC
RPL18	0	3.00585	0.869	0.035	0	HCC
FTL	0	4.84708	1	0.179	0	HCC
RPL13A	0	2.92214	0.886	0.101	0	HCC
ETFB	8.84E-62	0.536168	0.325	0.096	3.24E-57	HCC
RPS5	0	2.54796	0.777	0.025	0	HCC
HNF4A	1.26E-98	0.77224	0.525	0.165	4.60E-94	HCC
ZFAS1	2.23E-258	1.52792	0.522	0.037	8.16E-254	HCC
RPS21	0	3.6618	0.933	0.02	0	HCC
CXADR	1.35E-134	0.909518	0.591	0.165	4.93E-130	HCC
SERPIND1	1.13E-148	0.993652	0.333	0.026	4.13E-144	HCC
MIF	0	2.32774	0.696	0.015	0	HCC
TST	3.20E-101	0.789345	0.263	0.029	1.17E-96	HCC
H1F0	4.94E-104	0.777475	0.3	0.043	1.81E-99	HCC
RPL3	1.44E-290	1.89065	0.698	0.103	5.26E-286	HCC
ARSE	1.39E-92	0.597213	0.28	0.043	5.09E-88	HCC
RGN	3.31E-134	0.908682	0.582	0.163	1.21E-129	HCC
BEX1	1.63E-184	1.20993	0.362	0.017	5.97E-180	HCC
RPL39	0	4.42267	0.989	0.066	0	HCC
SMARCA1	2.13E-113	0.728368	0.529	0.149	7.80E-109	HCC
GPC3	0	3.4653	0.929	0.277	0	HCC
SNHG8	3.36E-139	1.06193	0.274	0.01	1.23E-134	HCC
RPS17	0	2.72687	0.798	0.023	0	HCC
EEF1G	1.82E-210	1.40788	0.458	0.038	6.66E-206	HCC
IDH1	1.05E-283	1.63597	0.64	0.08	3.83E-279	HCC
BNIP3	4.79E-210	1.26189	0.465	0.041	1.75E-205	HCC
RPS9	2.89E-257	1.64122	0.643	0.094	1.06E-252	HCC
RPL36A	0	2.87244	0.841	0.035	0	HCC
CENPV	1.67E-141	0.758175	0.375	0.046	6.12E-137	HCC
RPL23	0	2.99406	0.841	0.064	0	HCC
DBI	0	1.92255	0.625	0.036	0	HCC
RPS11	0	2.02296	0.706	0.062	0	HCC
PLIN2	5.78E-158	1.05828	0.452	0.07	2.12E-153	HCC
HMGCS1	0	2.43662	0.737	0.112	0	HCC
C5	8.83E-95	0.76877	0.525	0.173	3.23E-90	HCC
RPL15	0	2.61575	0.795	0.021	0	HCC
SPATS2L	1.34E-61	0.588692	0.7	0.372	4.92E-57	HCC
NID1	8.28E-103	0.664218	0.443	0.114	3.03E-98	HCC
NME2	0	1.77395	0.522	0.007	0	HCC
GAPDH	0	2.45528	0.781	0.041	0	HCC
SLC25A3	4.58E-139	1.0708	0.307	0.022	1.68E-134	HCC
PSAT1	6.79E-144	0.883952	0.279	0.009	2.48E-139	HCC
TOMM20	4.91E-234	1.39731	0.462	0.027	1.80E-229	HCC
RPS13	0	3.4265	0.913	0.024	0	HCC
PRXL2A	1.14E-107	0.727062	0.348	0.06	4.19E-103	HCC
RPL22	0	1.85132	0.691	0.077	0	HCC
CCL20	2.01E-229	1.50758	0.385	0.002	7.36E-225	HCC
RPL13	0	3.13719	0.98	0.213	0	HCC
RPL11	0	2.68541	0.856	0.072	0	HCC
NDUFA11	2.62E-125	0.905267	0.298	0.027	9.57E-121	HCC
ACSL4	0	2.31391	0.753	0.16	0	HCC
RPSA	0	2.24701	0.74	0.041	0	HCC
UBA52	0	2.15008	0.698	0.029	0	HCC
SNRPE	2.40E-141	0.94484	0.267	0.007	8.79E-137	HCC
PABPC1	4.14E-96	0.76657	0.622	0.227	1.52E-91	HCC
GLO1	1.08E-123	0.752147	0.32	0.037	3.94E-119	HCC
BRI3	2.91E-131	0.882746	0.445	0.086	1.06E-126	HCC
ST13	3.96E-227	1.3615	0.515	0.053	1.45E-222	HCC
RPS26	2.00E-264	1.54689	0.55	0.046	7.32E-260	HCC
SNHG6	1.37E-99	0.799403	0.265	0.032	5.00E-95	HCC
RPL38	0	2.89001	0.84	0.029	0	HCC
SCARB1	1.49E-61	0.570323	0.45	0.169	5.44E-57	HCC
PTMS	1.03E-58	0.565903	0.359	0.118	3.78E-54	HCC
CCT3	1.16E-218	1.20096	0.487	0.044	4.26E-214	HCC
RPL34	0	2.74352	0.854	0.075	0	HCC
ADI1	1.36E-197	1.23026	0.516	0.073	4.98E-193	HCC
ROMO1	7.89E-170	1.04854	0.307	0.005	2.89E-165	HCC
PPA1	3.60E-104	0.736636	0.309	0.046	1.32E-99	HCC
BTF3	9.85E-302	1.69217	0.577	0.036	3.60E-297	HCC
HDLBP	9.50E-91	0.641965	0.577	0.203	3.48E-86	HCC
ARID3A	7.20E-142	0.8597	0.393	0.054	2.64E-137	HCC
RPL27	0	1.90592	0.582	0.015	0	HCC
FDPS	0	2.13078	0.772	0.146	0	HCC
RPL27A	0	2.62714	0.809	0.046	0	HCC
SRP9	8.04E-137	0.812988	0.311	0.024	2.94E-132	HCC
RPL22L1	4.99E-281	1.68782	0.484	0.011	1.83E-276	HCC
COX7C	0	1.92484	0.584	0.01	0	HCC
TRIM24	5.52E-101	0.904198	0.683	0.304	2.02E-96	HCC
SNHG5	1.05E-95	0.707748	0.325	0.06	3.85E-91	HCC
RPL4	1.47E-158	1.07977	0.424	0.057	5.40E-154	HCC
ATP5MD	1.52E-207	1.33048	0.397	0.017	5.57E-203	HCC
CYP51A1	2.18E-276	1.55147	0.548	0.038	8.00E-272	HCC
HSD17B4	3.82E-133	0.951085	0.612	0.189	1.40E-128	HCC
CSTB	4.14E-222	1.40604	0.404	0.012	1.52E-217	HCC
GGH	8.45E-163	1.13572	0.385	0.038	3.09E-158	HCC
ATP5PF	1.31E-230	1.37959	0.421	0.013	4.79E-226	HCC
COX6B1	6.04E-192	1.24312	0.366	0.013	2.21E-187	HCC
TBCA	3.32E-155	1.11407	0.698	0.224	1.22E-150	HCC
ACOT13	4.03E-94	0.559116	0.285	0.043	1.47E-89	HCC
VDAC1	6.48E-103	0.704384	0.283	0.036	2.37E-98	HCC
GOT1	3.59E-83	0.631848	0.264	0.043	1.31E-78	HCC
SAT2	8.99E-136	1.10517	0.439	0.082	3.29E-131	HCC
MSMO1	7.64E-189	1.25515	0.498	0.073	2.80E-184	HCC
ECH1	9.91E-67	0.601829	0.273	0.064	3.63E-62	HCC
CYSTM1	3.16E-70	0.604095	0.324	0.086	1.16E-65	HCC
TXN	1.07E-266	1.57885	0.513	0.03	3.91E-262	HCC
RPS20	0	2.30211	0.764	0.066	0	HCC
CHCHD10	4.38E-306	1.60584	0.502	0.005	1.60E-301	HCC
CLTA	1.40E-73	0.640765	0.329	0.084	5.13E-69	HCC
ATOX1	5.21E-90	0.791534	0.317	0.062	1.91E-85	HCC
ACAT2	5.01E-107	0.657135	0.4	0.085	1.83E-102	HCC
SLC25A5	1.78E-156	1.03102	0.29	0.006	6.53E-152	HCC
SNU13	1.14E-76	0.64174	0.25	0.043	4.17E-72	HCC
A1BG	3.75E-65	0.621326	0.573	0.239	1.37E-60	HCC
DDT	1.47E-245	1.51457	0.441	0.013	5.37E-241	HCC
STAU1	2.60E-78	0.644134	0.607	0.248	9.52E-74	HCC
UQCRQ	1.03E-59	0.524153	0.277	0.073	3.78E-55	HCC
NDUFA4	1.92E-241	1.49151	0.416	0.006	7.04E-237	HCC
UQCRH	3.96E-135	0.907769	0.294	0.019	1.45E-130	HCC
UQCR10	5.97E-130	0.995565	0.254	0.008	2.19E-125	HCC
SLIRP	2.53E-178	1.10164	0.361	0.019	9.25E-174	HCC
RPS10	6.55E-188	1.13729	0.337	0.006	2.40E-183	HCC
HIST1H2AC	8.84E-189	1.35884	0.566	0.11	3.23E-184	HCC
OLA1	5.12E-96	0.701577	0.473	0.138	1.87E-91	HCC
ATP5MC3	1.06E-248	1.48195	0.425	0.006	3.87E-244	HCC
SQLE	0	1.83917	0.595	0.037	0	HCC
GSTO1	4.85E-116	0.844143	0.335	0.049	1.78E-111	HCC
COX7A2L	9.21E-108	0.750335	0.265	0.026	3.37E-103	HCC
IDI1	1.20E-128	0.910731	0.324	0.036	4.40E-124	HCC
ACAA1	3.58E-236	1.30655	0.546	0.06	1.31E-231	HCC
ENY2	1.96E-121	0.775668	0.286	0.025	7.18E-117	HCC
ATP5F1C	1.26E-113	0.759431	0.359	0.061	4.61E-109	HCC
C1orf43	7.74E-133	0.771101	0.347	0.041	2.83E-128	HCC
TMEM230	2.91E-98	0.639774	0.313	0.052	1.06E-93	HCC
KDELR2	5.53E-111	0.730545	0.255	0.02	2.02E-106	HCC
FDFT1	2.39E-227	1.39828	0.558	0.073	8.75E-223	HCC
MPLKIP	7.83E-108	0.766926	0.288	0.035	2.87E-103	HCC
ATP5ME	7.08E-145	1.10028	0.327	0.026	2.59E-140	HCC
SSR3	4.02E-149	0.997283	0.327	0.023	1.47E-144	HCC
NCOA4	1.22E-142	0.929542	0.397	0.057	4.45E-138	HCC
