## Supplementary material for "Asynchronous Transitions from High-Risk Hepatoblastoma to Carcinoma": All tables: TableS4_bulk_zscore.xlsx

### Sheet: bulk zscore
Nanostring sample	diagnosis	z.hb	z.hcc		dataset	diagnosis	z. median hb	z.median hcc	difference
LCM105T.20181024_opt-DL-119827-NSXHPPL_DL14362_09.RCC	HB	2.74873	8.86843		Nanostring	HB	5.05585	2.37524	2.68061
MOLR315.20170510_mtb-DL-112895-97-NSXHPPL_DL7486_05.RCC	HB	10.527	5.60615			HCC	2.12851	5.56475	3.43624
MOLR332.20170510_mtb-DL-112895-97-NSXHPPL_DL8390_07.RCC	HB	10.3459	3.12524		RNA-seq	HB	3.71251	1.41985	2.29265
MOLR333.20170802_mtb-DL-114191-94-NSXHPPL_DL9247_10.RCC	HB	1.47946	0.928615			HCC	6.92576	3.47772	3.44804
MOLR347.20170510_mtb-DL-112895-97-NSXHPPL_DL8396_11.RCC	HB	9.85586	8.14393
MOLR350.20170309_hnj-DL-111522-NSXHP-P-555_DL7649_04.RCC	HB	8.39033	1.69735
MOLR394.20170309_hnj-DL-111522-NSXHP-P-555_DL7650_05.RCC	HB	0.128029	0.772209
MOLR395.20170309_hnj-DL-111522-NSXHP-P-555_DL7652_07.RCC	HB	5.0718	4.24716
MOLR396.20170309_hnj-DL-111522-NSXHP-P-555_DL7653_08.RCC	HB	3.48746	1.56688
MOLR399.20170309_hnj-DL-111522-NSXHP-P-555_DL7657_12.RCC	HB	2.74415	2.12851
MOLR409.20170309_hnj-DL-111619-NSXHP-P-5_DL7488_09.RCC	HB	8.62193	4.18951
MOLR410.20170309_hnj-DL-111522-NSXHP-P-555_DL7654_09.RCC	HB	10.1479	2.17472
MOLR411.20170309_hnj-DL-111522-NSXHP-P-555_DL7655_10.RCC	HB	5.05585	0.687822
MOLR433.20171215_mtb-DL-115923-NSXHPPL_DL10936_10.RCC	HB	-0.222088	0.952529
MOLR444.20171215_mtb-DL-115923-NSXHPPL_DL7478_02.RCC	HB	0.420894	-0.43887
MOLR316.20170309_hnj-DL-111619-NSXHP-P-5_DL7492_12.RCC	HCC	5.51308	5.31844
MOLR362.20170802_mtb-DL-114191-94-NSXHPPL_DL4055_02.RCC	HCC	2.92366	5.94871
MOLR362.20171215_mtb-DL-115923-NSXHPPL_DL4055_01.RCC	HCC	3.07208	5.943
MOLR365.20170510_mtb-DL-112895-97-NSXHPPL_DL8397_12.RCC	HCC	2.52699	4.13124
MOLR366.20170906_mtb-DL-114796-NSXHPPL2_DL4052_01.RCC	HCC	2.22349	9.86685
MOLR378.20170906_mtb-DL-114796-NSXHPPL2_DL9881_10.RCC	HCC	0.074311	4.14862
MOLR380.20171215_mtb-DL-115923-NSXHPPL_DL10928_03.RCC	HCC	2.2096	7.04684
MOLR389.20170906_mtb-DL-114796-NSXHPPL2_DL9875_04.RCC	HCC	1.59846	2.8953
MOLR390.20170906_mtb-DL-114796-NSXHPPL2_DL9876_05.RCC	HCC	5.03447	7.00349
MOLR391.20170906_mtb-DL-114796-NSXHPPL2_DL9877_06.RCC	HCC	0.893867	5.88694
MOLR393.20170906_mtb-DL-114796-NSXHPPL2_DL9878_07.RCC	HCC	5.10816	6.48473
MOLR413.20170802_mtb-DL-114191-94-NSXHPPL_DL4057_04.RCC	HCC	-0.174015	0.579602
MOLR420.20170906_mtb-DL-114796-NSXHPPL2_DL4053_02.RCC	HCC	4.84094	5.67457
MOLR422.20170906_mtb-DL-114796-NSXHPPL2_DL9880_09.RCC	HCC	3.98289	5.45493
MOLR440.20171215_mtb-DL-115923-NSXHPPL_DL10930_05.RCC	HCC	1.19865	3.94902
MOLR443.20171215_mtb-DL-115923-NSXHPPL_DL10929_04.RCC	HCC	0.44827	1.71036
RNA-seq sample	diagnosis	z.hb	z.hcc
TCH-HB-72	HB	3.66957	3.22713
TCH-HB-53	HB	-1.45971	1.74298
TCH-HB-25	HB	4.13538	6.42652
TCH-HB-77	HB	2.20014	-0.682252
TCH-HB-8	HB	5.56264	-0.701558
TCH-HB-12	HB	7.74442	5.12484
TCH-HB-19	HB	1.94885	-1.03509
TCH-HB-30	HB	6.66776	4.46212
TCH-HB-36	HB	0.472942	12.8042
TCH-HB-40	HB	8.01904	6.25401
TCH-HB-55	HB	-0.0655828	4.57206
TCH-HB-56	HB	6.32818	4.38288
TCH-HB-59	HB	3.53993	-3.98337
TCH-HB-52	HB	2.40185	0.86316
TCH-HB-11	HB	4.52629	6.35938
TCH-HB-26	HB	1.3071	2.53362
TCH-HB-70	HB	7.78831	2.81841
TCH-HB-74	HB	4.97124	-4.28198
TCH-HB-81	HB	5.56264	-0.701558
TLT-004-TT	HB	-1.20788	1.13286
TLT-061-TT	HB	0.269754	-1.9564
TLT-016-TT	HB	4.23944	7.73768
TLT-024-TT	HB	2.91292	3.7444
TLT-053-TT	HB	5.04631	4.95324
TLT-058-TT	HB	3.71251	6.1933
TLT-060-TT	HB	3.69786	5.16168
TLT-062-TT	HB	6.49268	3.34938
TLT-074-TT	HB	3.2576	5.83251
TLT-075-TT	HB	5.85235	3.47772
TLT-C-HCC-208	HCC	1.30679	-1.1043
TLT-C-HCC-209	HCC	1.43082	8.51998
TLT-C-HCC-210	HCC	1.40889	7.13707
TLT-C-HCC-212	HCC	2.70259	6.71446
