## Supplementary material for "Asynchronous Transitions from High-Risk Hepatoblastoma to Carcinoma": All tables: TableS7_HB-HBC_pathway.xlsx

### Sheet: pathway score
	HB			HB-HBC2			HB-HBC1			HBC4			HBC5			HBC3			HBC2			HBC1			HBC-HCC1			HBC-HCC2
	padj	NES	score	padj	NES	score	padj	NES	score	padj	NES	score	padj	NES	score	padj	NES	score	padj	NES	score	padj	NES	score	padj	NES	score	padj	NES	score
HB_signature	0.00189619	1.58003	2.72212	0.00261389	1.4201	2.58271	0.0055368	1.50168	2.25674	0.00495694	1.57135	2.30479	0.000281975	1.5812	3.54979	0.00145971	1.6189	2.83573	0.00111537	1.58944	2.95258	0.00570836	1.6084	2.24349	0.0405593	1.4495	1.39191	0.100401	1.5733	0.998261
CHIANG_LIVER_CANCER_SUBCLASS_CTNNB1_UP	1.60967e-07	1.62796	6.79326	5.39543e-07	1.38387	6.26797	1.01703e-07	1.52933	6.99267	5.89503e-05	1.60871	4.22951	2.11387e-06	1.58622	5.67492	9.43344e-06	1.7051	5.02533	2.40507e-05	1.59958	4.61887	8.33014e-05	1.70391	4.07935	0.270719	1.28828	0.567482	0.000119941	1.80258	3.92103
CAIRO_HEPATOBLASTOMA_UP	8.36535e-09	1.62998	8.07752	6.38839e-07	1.3564	6.19461	1.01703e-07	1.51647	6.99267	3.50981e-05	1.59538	4.45472	4.67488e-09	1.63023	8.33023	5.02881e-05	1.66125	4.29853	5.17687e-06	1.59217	5.28593	2.16298e-05	1.71609	4.66495	6.29687e-08	1.56876	7.20088	0.00333364	1.65688	2.47708
CAIRO_HEPATOBLASTOMA_CLASSES_UP	0.181401	1.21997	0.74136	0.00520313	1.1892	2.28374	0.00191818	1.28554	2.71711	0.00377831	1.37791	2.4227	1.67025e-14	1.54902	13.7772	0.202935	1.24054	0.692642	0.0263342	1.30342	1.57948	0.219076	1.24033	0.659405	4.82071e-10	1.45384	9.31689	0.94172	-0.860401	-0.0260784
HOSHIDA_LIVER_CANCER_SUBCLASS_S3	0.90648	1.1018	0.0426416	0.00236796	1.26157	2.62563	0.000124426	1.42116	3.90509	6.68852e-11	1.7001	10.1747	1.7869e-05	1.51201	4.7479	3.15585e-11	1.81644	10.5009	7.30494e-09	1.63673	8.13638	1.98777e-07	1.79176	6.70163	0.0073868	1.37985	2.13154	7.17947e-09	1.96268	8.14391
REACTOME_RRNA_PROCESSING	0.00608388	-1.51324	-2.21582	1	0.744962	0	1	0.615729	0	0.807873	1.13708	0.0926568	0.000435352	1.48858	3.36116	0.00428566	1.55352	2.36798	0.00230252	1.50065	2.6378	0.000730896	1.64148	3.13614	2.95236e-06	1.53053	5.52983	0.00131072	1.71119	2.88249
REACTOME_NONSENSE_MEDIATED_DECAY_NMD	0.000591002	-1.86454	-3.22841	0.923077	-0.890379	-0.0347621	0.477252	-1.28099	-0.321252	0.96848	0.732394	0.0139094	0.00108138	1.51744	2.96602	0.0486833	1.48106	1.31262	0.00879336	1.51349	2.05584	0.00722054	1.60622	2.14143	4.3561e-07	1.6173	6.3609	0.0131921	1.6677	1.87969
HCC_signature	0.968672	0.91565	0.0138231	0.423401	1.15744	0.373248	0.00786447	1.36141	2.10433	4.775e-10	1.68978	9.32103	2.89546e-15	1.68637	14.5383	1.31488e-15	1.87716	14.8811	1.07865e-16	1.7487	15.9671	4.34063e-18	1.98043	17.3624	2.94479e-18	1.68196	17.5309	2.30482e-20	2.22447	19.6374
