## Supplementary material for "Asynchronous Transitions from High-Risk Hepatoblastoma to Carcinoma": All tables: TableS10_bulk_differentiation_score.xlsx

### Sheet: Sumazin 2017 HB bulk
	differentiation score	risk
TLT.S.008.TT	0.15	low
TLT.D.001.TT	0.25	low
TLT.P.011.TT	0.1	low
TLT.C.050.TT	0.1	low
TLT.P.023.TT	0.25	low
TLT.C.080.TT	0	low
TLT.C.089.TT	0.05	low
TLT.C.068.TT	0.5	low
TLT.P.031.TT	0.2	low
TLT.C.082.TT	0.1	low
TLT.C.086.TT	0.2	low
TLT.C.064.TT	0.2	low
TLT.C.043.TT	0.1	low
TLT.P.039.TT	0.05	low
TLT.S.010.TT	0.05	low
TLT.C.087.TT	0.35	high
TLT.C.083.TT	0.7	high
TLT.C.053.TT	0.15	high
TLT.C.093.TT	0.4	high
TLT.P.027.TT	0.55	high
TLT.C.048.TT	0.15	high
TLT.C.062.TT	0.3	high
TLT.C.074.TT	0.2	high
TLT.P.036.TT	0.55	high
TLT.C.070.TT	0.3	high
TLT.P.038.TT	0.65	high
TLT.C.060.TT	0.5	high
TLT.C.091.TT	0.5	high
TLT.P.004.TT	0.25	high
TLT.P.021.TT	0.4	high
TLT.C.088.TT	0.2	high
TLT.C.081.TT	0.55	high
TLT.C.058.TT	0.35	high
TLT.D.009.TT	0.4	high
TLT.P.028.TT	0.2	medium
TLT.C.040.TT	0.35	medium
TLT.P.024.TT	0.45	medium
TLT.C.042.TT	0.4	medium
TLT.C.084.TT	0.45	medium
TLT.P.003.TT	0.4	medium
TLT.P.016.TT	0.35	medium
TLT.C.049.TT	0.45	medium
TLT.C.066.TT	0.35	medium
TLT.C.065.TT	0.35	medium
TLT.C.052.TT	0.15	medium
TLT.C.085.TT	0.2	medium
TLT.C.078.TT	0.3	medium

### Sheet: pediatric bulk
sample ID	sample type	differentiation score
TCH-HB-72	pediatric HB	0.55
TCH-HB-53	pediatric HB	0.25
TCH-HB-25	pediatric HB	0.7
TCH-HB-77	pediatric HB	0.4
TCH-HB-8	pediatric HB	0.25
TCH-HB-12	pediatric HB	0.25
TCH-HB-19	pediatric HB	0.4
TCH-HB-30	pediatric HB	0.3
TCH-HB-36	pediatric HB	0.6
TCH-HB-40	pediatric HB	0.65
TCH-HB-55	pediatric HB	0.35
TCH-HB-56	pediatric HB	0.7
TCH-HB-59	pediatric HB	0.55
TCH-HB-52	pediatric HB	0.2
TCH-HB-11	pediatric HB	0.7
TCH-HB-26	pediatric HB	0.4
TCH-HB-70	pediatric HB	0.2
TCH-HB-74	pediatric HB	0.55
TCH-HB-81	pediatric HB	0.25
TLT-004-TT	pediatric HB	0.45
TLT-061-TT	pediatric HB	0.25
TLT-016-TT	pediatric HB	0.55
TLT-024-TT	pediatric HB	0.55
TLT-053-TT	pediatric HB	0.6
TLT-058-TT	pediatric HB	0.6
TLT-060-TT	pediatric HB	0.6
TLT-062-TT	pediatric HB	0.65
TLT-074-TT	pediatric HB	0.6
TLT-075-TT	pediatric HB	0.65
TLT-C-HCC-208	pediatric HCC	0.25
TLT-C-HCC-209	pediatric HCC	0.75
TLT-C-HCC-210	pediatric HCC	0.25
TLT-C-HCC-212	pediatric HCC	0.55
TLT-020-NL	pediatric normal	0.2
TLT-041-NL	pediatric normal	0.15
TLT-047-NL	pediatric normal	0.15
TLT-048-NL	pediatric normal	0.25
TLT-052-NL	pediatric normal	0.15
TLT-053-NL	pediatric normal	0.2

### Sheet: TCGA liver
sample ID	sample type	differentiation score
TCGA-DD-A1EG-11A-11R-A213-07	adult normal	0.05
TCGA-DD-A3A1-11A-11R-A213-07	adult normal	0.1
TCGA-FV-A3I0-11A-11R-A22L-07	adult normal	0.05
TCGA-DD-A3A4-11A-11R-A22L-07	adult normal	0.1
TCGA-EP-A26S-11A-12R-A16W-07	adult normal	0.1
TCGA-EP-A12J-11A-11R-A131-07	adult normal	0.1
TCGA-FV-A23B-11A-11R-A16W-07	adult normal	0.05
TCGA-BC-A10T-11A-11R-A131-07	adult normal	0.1
TCGA-DD-A116-11A-12R-A26B-07	adult normal	0.05
TCGA-DD-A113-11A-12R-A131-07	adult normal	0.05
TCGA-DD-A1EH-11A-11R-A131-07	adult normal	0.1
TCGA-BC-A110-11A-11R-A131-07	adult normal	0.05
TCGA-DD-A3A6-11A-11R-A22L-07	adult normal	0.05
TCGA-DD-A1EB-11A-11R-A131-07	adult normal	0.05
TCGA-DD-A11A-11A-11R-A131-07	adult normal	0.1
TCGA-BC-A10Z-11A-11R-A131-07	adult normal	0.1
TCGA-DD-A119-11A-11R-A131-07	adult normal	0
TCGA-DD-A3A5-11A-11R-A22L-07	adult normal	0.1
TCGA-DD-A39V-11A-11R-A213-07	adult normal	0.1
TCGA-EP-A3RK-11A-11R-A22L-07	adult normal	0.1
TCGA-FV-A3R2-11A-11R-A22L-07	adult normal	0.05
TCGA-DD-A11B-11A-11R-A131-07	adult normal	0.05
TCGA-BD-A3EP-11A-12R-A22L-07	adult normal	0.05
TCGA-BC-A10Q-11A-11R-A131-07	adult normal	0.1
TCGA-FV-A3I1-11A-11R-A22L-07	adult normal	0.05
TCGA-DD-A1EI-11A-11R-A131-07	adult normal	0.05
TCGA-DD-A39X-11A-11R-A213-07	adult normal	0.1
TCGA-BD-A2L6-11A-21R-A213-07	adult normal	0.1
TCGA-BC-A10W-11A-11R-A131-07	adult normal	0.15
TCGA-DD-A39Z-11A-21R-A213-07	adult normal	0.05
TCGA-DD-A39W-11A-11R-A213-07	adult normal	0.1
TCGA-G3-A3CH-11A-11R-A22L-07	adult normal	0
TCGA-DD-A11C-11A-11R-A131-07	adult normal	0
TCGA-BC-A10X-11A-11R-A131-07	adult normal	0.05
TCGA-DD-A3A2-11A-11R-A213-07	adult normal	0.05
TCGA-DD-A1EC-11A-11R-A131-07	adult normal	0.05
TCGA-DD-A1EJ-11A-11R-A155-07	adult normal	0.1
TCGA-BC-A10Y-11A-11R-A131-07	adult normal	0
TCGA-DD-A3A3-11A-11R-A22L-07	adult normal	0.1
TCGA-DD-A3A8-11A-11R-A22L-07	adult normal	0.15
TCGA-DD-A118-11A-11R-A131-07	adult normal	0.05
TCGA-BC-A216-11A-11R-A155-07	adult normal	0.05
TCGA-DD-A1EL-11A-11R-A155-07	adult normal	0.05
TCGA-DD-A11D-11A-12R-A131-07	adult normal	0.1
TCGA-BC-A10U-11A-11R-A131-07	adult normal	0.1
TCGA-DD-A114-11A-12R-A131-07	adult normal	0.1
TCGA-FV-A2QR-11A-11R-A213-07	adult normal	0.15
TCGA-DD-A1EE-11A-11R-A131-07	adult normal	0
TCGA-ES-A2HT-11A-11R-A180-07	adult normal	0.1
TCGA-BC-A10R-11A-11R-A131-07	adult normal	0.05
TCGA-RC-A7SF-01A-11R-A352-07	adult HCC	0.2
TCGA-EP-A2KC-01A-11R-A213-07	adult HCC	0.15
TCGA-ES-A2HS-01A-11R-A180-07	adult HCC	0.2
TCGA-CC-5259-01A-31R-A213-07	adult HCC	0.25
TCGA-ED-A97K-01A-21R-A38B-07	adult HCC	0.3
TCGA-DD-A3A1-01A-11R-A213-07	adult HCC	0.15
TCGA-G3-A6UC-01A-21R-A33J-07	adult HCC	0.15
TCGA-DD-AACU-01A-11R-A41C-07	adult HCC	0.2
TCGA-DD-A1EG-01A-11R-A213-07	adult HCC	0.2
TCGA-DD-A4NJ-01A-11R-A27V-07	adult HCC	0.25
TCGA-BD-A3ER-01A-11R-A213-07	adult HCC	0.1
TCGA-G3-A5SL-01A-11R-A27V-07	adult HCC	0.2
TCGA-DD-A73F-01A-11R-A32O-07	adult HCC	0.1
TCGA-CC-A3M9-01A-11R-A213-07	adult HCC	0.65
TCGA-ED-A627-01A-12R-A311-07	adult HCC	0.05
TCGA-CC-A8HT-01A-11R-A36F-07	adult HCC	0.2
TCGA-UB-A7MF-01A-11R-A33J-07	adult HCC	0.25
TCGA-2Y-A9H1-01A-11R-A38B-07	adult HCC	0.35
TCGA-DD-AADO-01A-11R-A41C-07	adult HCC	0.4
TCGA-ZP-A9CV-01A-11R-A38B-07	adult HCC	0.2
TCGA-4R-AA8I-01A-11R-A38B-07	adult HCC	0.05
TCGA-DD-A113-01A-11R-A131-07	adult HCC	0.2
TCGA-DD-AADL-01A-11R-A41C-07	adult HCC	0.15
TCGA-RC-A7SK-01A-11R-A352-07	adult HCC	0.2
TCGA-DD-AAEA-01A-11R-A41C-07	adult HCC	0.2
TCGA-FV-A495-01A-11R-A266-07	adult HCC	0.25
TCGA-EP-A26S-01A-11R-A16W-07	adult HCC	0.2
TCGA-DD-AAEG-01A-11R-A39D-07	adult HCC	0.2
TCGA-G3-A25S-01A-11R-A16W-07	adult HCC	0.25
TCGA-G3-A3CJ-01A-11R-A213-07	adult HCC	0.2
TCGA-G3-A3CI-01A-11R-A213-07	adult HCC	0.15
TCGA-2Y-A9H2-01A-12R-A38B-07	adult HCC	0.3
TCGA-DD-A4NG-01A-11R-A27V-07	adult HCC	0.15
TCGA-K7-A6G5-01A-11R-A311-07	adult HCC	0.15
TCGA-DD-AADG-01A-11R-A41C-07	adult HCC	0.2
TCGA-LG-A9QC-01A-11R-A37K-07	adult HCC	0.3
TCGA-DD-AACJ-01A-11R-A41C-07	adult HCC	0.15
TCGA-DD-A1EA-01A-11R-A131-07	adult HCC	0.2
TCGA-LG-A9QD-01A-11R-A38B-07	adult HCC	0.1
TCGA-ED-A7PY-01A-11R-A33R-07	adult HCC	0.25
TCGA-NI-A4U2-01A-11R-A28V-07	adult HCC	0.2
TCGA-DD-A1EK-01A-11R-A213-07	adult HCC	0.15
TCGA-DD-AADP-01A-11R-A39D-07	adult HCC	0.15
TCGA-DD-AAVS-01A-11R-A41C-07	adult HCC	0.1
TCGA-ED-A82E-01A-11R-A352-07	adult HCC	0.7
TCGA-CC-A7II-01A-11R-A33J-07	adult HCC	0.85
TCGA-EP-A3JL-01A-11R-A213-07	adult HCC	0.15
TCGA-DD-A3A4-01A-11R-A22L-07	adult HCC	0.2
TCGA-DD-AACP-01A-11R-A41C-07	adult HCC	0.5
TCGA-2Y-A9H6-01A-11R-A39D-07	adult HCC	0.15
TCGA-UB-A7MB-01A-11R-A33R-07	adult HCC	0.2
TCGA-UB-A7MD-01A-12R-A352-07	adult HCC	0.2
TCGA-CC-5260-01A-01R-A131-07	adult HCC	0.6
TCGA-DD-A1EH-01A-11R-A131-07	adult HCC	0.15
TCGA-ED-A4XI-01A-11R-A266-07	adult HCC	0.05
TCGA-DD-AADR-01A-11R-A41C-07	adult HCC	0.1
TCGA-FV-A496-01A-11R-A266-07	adult HCC	0.2
TCGA-G3-A3CG-01A-11R-A213-07	adult HCC	0.2
TCGA-DD-AACS-01A-11R-A41C-07	adult HCC	0.2
TCGA-DD-AAVR-01A-11R-A41C-07	adult HCC	0.15
TCGA-BC-A10T-01A-11R-A131-07	adult HCC	0.25
TCGA-3K-AAZ8-01A-12R-A39D-07	adult HCC	0.2
TCGA-DD-AAVV-01A-11R-A41C-07	adult HCC	0.1
TCGA-2Y-A9GS-01A-12R-A38B-07	adult HCC	0.15
TCGA-RC-A6M6-01A-11R-A32O-07	adult HCC	0.25
TCGA-G3-AAV6-01A-21R-A37K-07	adult HCC	0.6
TCGA-CC-5263-01A-01R-A131-07	adult HCC	0.25
TCGA-ZS-A9CE-01A-11R-A37K-07	adult HCC	0.15
TCGA-DD-A4ND-01A-11R-A266-07	adult HCC	0.1
TCGA-DD-AAVX-01A-11R-A41C-07	adult HCC	0.2
TCGA-DD-A4NE-01A-11R-A27V-07	adult HCC	0.25
TCGA-2Y-A9HB-01A-11R-A39D-07	adult HCC	0.15
TCGA-CC-A9FV-01A-11R-A37K-07	adult HCC	0.4
TCGA-DD-A39Y-01A-11R-A213-07	adult HCC	0.55
TCGA-CC-A5UC-01A-11R-A28V-07	adult HCC	0.1
TCGA-DD-AACB-01A-11R-A41C-07	adult HCC	0.5
TCGA-HP-A5N0-01A-11R-A28V-07	adult HCC	0.1
TCGA-ED-A8O6-01A-11R-A36F-07	adult HCC	0.1
TCGA-ZS-A9CF-01A-11R-A38B-07	adult HCC	0.15
TCGA-2Y-A9H4-01A-11R-A38B-07	adult HCC	0.15
TCGA-DD-A116-01A-11R-A131-07	adult HCC	0.1
TCGA-G3-A7M5-01A-11R-A33R-07	adult HCC	0.25
TCGA-BC-A112-01A-11R-A131-07	adult HCC	0.6
TCGA-DD-A4NV-01A-11R-A311-07	adult HCC	0.1
TCGA-DD-AAE6-01A-11R-A41C-07	adult HCC	0.2
TCGA-CC-A7IL-01A-11R-A33R-07	adult HCC	0.25
TCGA-5C-AAPD-01A-21R-A39D-07	adult HCC	0.15
TCGA-DD-AAC9-01A-11R-A41C-07	adult HCC	0.15
TCGA-MI-A75C-01A-11R-A32O-07	adult HCC	0.3
TCGA-FV-A23B-01A-11R-A16W-07	adult HCC	0.1
TCGA-DD-AAVY-01A-11R-A41C-07	adult HCC	0.2
TCGA-DD-A3A6-01A-11R-A22L-07	adult HCC	0.7
TCGA-DD-AADD-01A-11R-A41C-07	adult HCC	0.25
TCGA-G3-A25U-01A-11R-A16W-07	adult HCC	0.1
TCGA-DD-AAE2-01A-11R-A41C-07	adult HCC	0.05
TCGA-DD-AAW3-01A-11R-A41C-07	adult HCC	0.15
TCGA-BW-A5NP-01A-11R-A27V-07	adult HCC	0.4
TCGA-DD-AA3A-01A-11R-A37K-07	adult HCC	0.75
TCGA-XR-A8TD-01A-12R-A39D-07	adult HCC	0.15
TCGA-BC-A10S-01A-22R-A131-07	adult HCC	0.15
TCGA-T1-A6J8-01A-11R-A32O-07	adult HCC	0.15
TCGA-KR-A7K0-01A-12R-A33R-07	adult HCC	0.1
TCGA-DD-A4NK-01A-11R-A28V-07	adult HCC	0.1
TCGA-DD-A3A9-01A-11R-A266-07	adult HCC	0.15
TCGA-K7-A5RG-01A-11R-A28V-07	adult HCC	0.15
TCGA-DD-A4NR-01A-11R-A311-07	adult HCC	0.35
TCGA-FV-A4ZP-01A-12R-A266-07	adult HCC	0.7
TCGA-CC-A9FU-01A-11R-A37K-07	adult HCC	0.3
TCGA-DD-AACW-01A-11R-A41C-07	adult HCC	0.1
TCGA-DD-A1EC-01A-21R-A131-07	adult HCC	0.5
TCGA-WJ-A86L-01A-12R-A39D-07	adult HCC	0.15
TCGA-DD-AAEK-01A-11R-A41C-07	adult HCC	0
TCGA-FV-A4ZQ-01A-11R-A266-07	adult HCC	0.4
TCGA-5C-A9VH-01A-11R-A37K-07	adult HCC	0.2
TCGA-DD-AACA-01A-11R-A41C-07	adult HCC	0.2
TCGA-FV-A2QQ-01A-11R-A22L-07	adult HCC	0.2
TCGA-2Y-A9GX-01A-11R-A38B-07	adult HCC	0.05
TCGA-G3-AAUZ-01A-11R-A38B-07	adult HCC	0.1
TCGA-DD-AACK-01A-11R-A41C-07	adult HCC	0.1
TCGA-DD-A3A5-01A-11R-A22L-07	adult HCC	0.15
TCGA-DD-AACY-01A-11R-A41C-07	adult HCC	0.15
TCGA-BD-A3EP-01A-11R-A22L-07	adult HCC	0.15
TCGA-BC-A10Q-01A-11R-A131-07	adult HCC	0.75
TCGA-CC-A7IF-01A-11R-A33J-07	adult HCC	0.2
TCGA-DD-AADY-01A-11R-A41C-07	adult HCC	0.2
TCGA-DD-AACI-01A-11R-A41C-07	adult HCC	0.25
TCGA-CC-A7IH-01A-11R-A33J-07	adult HCC	0.2
TCGA-UB-AA0V-01A-11R-A38B-07	adult HCC	0.1
TCGA-DD-AAEB-01A-11R-A41C-07	adult HCC	0.25
TCGA-DD-AAEH-01A-11R-A41C-07	adult HCC	0.05
TCGA-CC-A8HS-01A-11R-A36F-07	adult HCC	0.15
TCGA-MR-A8JO-01A-12R-A36F-07	adult HCC	0.55
TCGA-DD-AACV-01A-11R-A41C-07	adult HCC	0.1
TCGA-ED-A7PZ-01A-11R-A33R-07	adult HCC	0.4
TCGA-EP-A12J-01A-11R-A131-07	adult HCC	0.2
TCGA-2Y-A9H3-01A-11R-A38B-07	adult HCC	0.3
TCGA-FV-A3I0-01A-11R-A22L-07	adult HCC	0.75
TCGA-DD-AADI-01A-11R-A41C-07	adult HCC	0.3
TCGA-DD-A4NS-01A-11R-A311-07	adult HCC	0.1
TCGA-2Y-A9HA-01A-11R-A39D-07	adult HCC	0.15
TCGA-DD-AACG-01A-11R-A41C-07	adult HCC	0.25
TCGA-DD-A73A-01A-12R-A32O-07	adult HCC	0.15
TCGA-KR-A7K7-01A-11R-A33J-07	adult HCC	0.3
TCGA-QA-A7B7-01A-11R-A32O-07	adult HCC	0.2
TCGA-BC-A110-01A-11R-A131-07	adult HCC	0.1
TCGA-UB-A7ME-01A-11R-A33J-07	adult HCC	0.1
TCGA-G3-AAV2-01A-11R-A37K-07	adult HCC	0.25
TCGA-DD-A39X-01A-11R-A213-07	adult HCC	0.5
TCGA-DD-AAD3-01A-11R-A41C-07	adult HCC	0.2
TCGA-FV-A3R2-01A-11R-A22L-07	adult HCC	0.15
TCGA-2Y-A9H7-01A-11R-A39D-07	adult HCC	0.15
TCGA-ED-A7XO-01A-11R-A352-07	adult HCC	0.05
TCGA-DD-AAVZ-01A-11R-A41C-07	adult HCC	0.2
TCGA-ZP-A9CZ-01A-11R-A38B-07	adult HCC	0.2
TCGA-G3-A5SI-01A-31R-A27V-07	adult HCC	0.1
TCGA-MR-A520-01A-11R-A266-07	adult HCC	0.1
TCGA-BC-A10U-01A-11R-A131-07	adult HCC	0.15
TCGA-G3-A25Z-01A-11R-A16W-07	adult HCC	0.1
TCGA-DD-A39V-01A-11R-A213-07	adult HCC	0.25
TCGA-DD-A4NA-01A-11R-A266-07	adult HCC	0.4
TCGA-FV-A3I1-01A-11R-A22L-07	adult HCC	0.15
TCGA-DD-A4NL-01A-11R-A28V-07	adult HCC	0.05
TCGA-DD-A4NQ-01A-21R-A28V-07	adult HCC	0.15
TCGA-CC-A7IJ-01A-11R-A33R-07	adult HCC	0.6
TCGA-LG-A6GG-01A-11R-A311-07	adult HCC	0.2
TCGA-CC-A123-01A-11R-A131-07	adult HCC	0.3
TCGA-DD-AAE4-01A-11R-A41C-07	adult HCC	0.15
TCGA-GJ-A3OU-01A-31R-A38B-07	adult HCC	0.15
TCGA-EP-A3RK-01A-11R-A22L-07	adult HCC	0.2
TCGA-MI-A75H-01A-11R-A32O-07	adult HCC	0.25
TCGA-FV-A2QR-01A-11R-A213-07	adult HCC	0.15
TCGA-ED-A5KG-01A-11R-A27V-07	adult HCC	0.6
TCGA-CC-A9FS-01A-11R-A37K-07	adult HCC	0.05
TCGA-G3-A25T-01A-11R-A16W-07	adult HCC	0.65
TCGA-UB-A7MC-01A-11R-A33R-07	adult HCC	0.2
TCGA-YA-A8S7-01A-11R-A37K-07	adult HCC	0.55
TCGA-DD-AACN-01A-11R-A41C-07	adult HCC	0.1
TCGA-5C-A9VG-01A-11R-A37K-07	adult HCC	0.4
TCGA-BC-A10R-01A-11R-A131-07	adult HCC	0.25
TCGA-BC-A3KF-01A-11R-A213-07	adult HCC	0.15
TCGA-CC-A5UE-01A-11R-A28V-07	adult HCC	0.25
TCGA-MI-A75E-01A-11R-A32O-07	adult HCC	0.1
TCGA-G3-A7M8-01A-11R-A33R-07	adult HCC	0.1
TCGA-CC-A5UD-01A-11R-A28V-07	adult HCC	0.45
TCGA-CC-A9FW-01A-11R-A37K-07	adult HCC	0.2
TCGA-BC-A10W-01A-11R-A131-07	adult HCC	0.1
TCGA-2Y-A9GW-01A-11R-A38B-07	adult HCC	0.15
TCGA-WX-AA47-01A-11R-A39D-07	adult HCC	0.5
TCGA-DD-AADC-01A-11R-A41C-07	adult HCC	0.4
TCGA-DD-AADQ-01A-11R-A41C-07	adult HCC	0.15
TCGA-DD-AAE9-01A-11R-A41C-07	adult HCC	0.25
TCGA-ZP-A9D1-01A-11R-A38B-07	adult HCC	0.2
TCGA-G3-AAV5-01A-11R-A37K-07	adult HCC	0.5
TCGA-2Y-A9GZ-01A-11R-A39D-07	adult HCC	0.1
TCGA-RG-A7D4-01A-12R-A33R-07	adult HCC	0.4
TCGA-EP-A2KB-01A-11R-A180-07	adult HCC	0.1
TCGA-DD-AAW0-01A-11R-A41C-07	adult HCC	0.1
TCGA-DD-AACQ-01A-11R-A41C-07	adult HCC	0.2
TCGA-CC-A8HU-01A-11R-A36F-07	adult HCC	0.35
TCGA-MI-A75G-01A-11R-A32O-07	adult HCC	0.15
TCGA-DD-AAD1-01A-11R-A41C-07	adult HCC	0.15
TCGA-CC-A8HV-01A-11R-A36F-07	adult HCC	0.35
TCGA-DD-A1EJ-01A-11R-A155-07	adult HCC	0.3
TCGA-WQ-A9G7-01A-11R-A37K-07	adult HCC	0.4
TCGA-NI-A8LF-01A-11R-A36F-07	adult HCC	0.1
TCGA-BC-4072-01B-11R-A155-07	adult HCC	0.25
TCGA-DD-AAD5-01A-11R-A41C-07	adult HCC	0.6
TCGA-2Y-A9H5-01A-11R-A38B-07	adult HCC	0.2
TCGA-BC-A217-01A-11R-A155-07	adult HCC	0.3
TCGA-DD-A3A8-01A-11R-A22L-07	adult HCC	0.2
TCGA-CC-5258-01A-01R-A131-07	adult HCC	0.2
TCGA-BC-A5W4-01A-11R-A28V-07	adult HCC	0.1
TCGA-DD-AADF-01A-11R-A41C-07	adult HCC	0.2
TCGA-DD-AAE1-01A-11R-A41C-07	adult HCC	0.15
TCGA-2V-A95S-01A-11R-A37K-07	adult HCC	0.25
TCGA-DD-A73D-01A-12R-A32O-07	adult HCC	0.2
TCGA-ZP-A9D0-01A-11R-A37K-07	adult HCC	0.2
TCGA-G3-A5SK-01A-11R-A27V-07	adult HCC	0.15
TCGA-DD-AADN-01A-11R-A41C-07	adult HCC	0.6
TCGA-CC-A3MC-01A-11R-A22L-07	adult HCC	0.1
TCGA-DD-AADS-01A-11R-A41C-07	adult HCC	0.25
TCGA-DD-AACX-01A-11R-A41C-07	adult HCC	0.3
TCGA-5R-AAAM-01A-12R-A41C-07	adult HCC	0
TCGA-EP-A2KA-01A-11R-A180-07	adult HCC	0.5
TCGA-XR-A8TC-01A-11R-A36F-07	adult HCC	0.05
TCGA-DD-A39W-01A-11R-A213-07	adult HCC	0.25
TCGA-G3-A3CH-01A-11R-A22L-07	adult HCC	0.1
TCGA-DD-AACO-01A-11R-A41C-07	adult HCC	0.15
TCGA-K7-A5RF-01A-11R-A28V-07	adult HCC	0.05
TCGA-DD-A4NP-01A-11R-A28V-07	adult HCC	0.15
TCGA-ZP-A9CY-01A-11R-A38B-07	adult HCC	0.1
TCGA-BC-4073-01B-02R-A131-07	adult HCC	0.3
TCGA-DD-AAEE-01A-11R-A41C-07	adult HCC	0.15
TCGA-CC-A3MB-01A-11R-A213-07	adult HCC	0.15
TCGA-RC-A7SH-01A-11R-A38B-07	adult HCC	0.4
TCGA-ZP-A9D4-01A-11R-A37K-07	adult HCC	0.15
TCGA-ED-A66Y-01A-11R-A311-07	adult HCC	0.2
TCGA-DD-A114-01A-11R-A131-07	adult HCC	0.25
TCGA-5R-AA1C-01A-11R-A41C-07	adult HCC	0.3
TCGA-BC-A10X-01A-11R-A131-07	adult HCC	0.05
TCGA-DD-AACT-01A-11R-A41C-07	adult HCC	0.15
TCGA-DD-AAE7-01A-11R-A41C-07	adult HCC	0.05
TCGA-G3-A3CK-01A-11R-A213-07	adult HCC	0.25
TCGA-BC-A216-01A-11R-A155-07	adult HCC	0.15
TCGA-DD-A39Z-01A-11R-A213-07	adult HCC	0.3
TCGA-DD-AADV-01A-11R-A39D-07	adult HCC	0
TCGA-DD-AADK-01A-11R-A41C-07	adult HCC	0.2
TCGA-2Y-A9H0-01A-11R-A38B-07	adult HCC	0.15
TCGA-DD-AAC8-01A-11R-A41C-07	adult HCC	0.4
TCGA-CC-A7IG-01A-11R-A33J-07	adult HCC	0.45
TCGA-KR-A7K8-01A-11R-A33J-07	adult HCC	0.15
TCGA-CC-5264-01A-01R-A131-07	adult HCC	0.1
TCGA-GJ-A9DB-01A-11R-A37K-07	adult HCC	0.1
TCGA-DD-AADM-01A-11R-A41C-07	adult HCC	0.25
TCGA-CC-A1HT-01A-11R-A131-07	adult HCC	0.55
TCGA-G3-AAV0-01A-11R-A37K-07	adult HCC	0.15
TCGA-DD-A1EE-01A-11R-A131-07	adult HCC	0.25
TCGA-DD-A3A7-01A-11R-A22L-07	adult HCC	0.3
TCGA-DD-AAED-01A-12R-A41C-07	adult HCC	0.15
TCGA-DD-AACF-01A-11R-A41C-07	adult HCC	0.1
TCGA-2Y-A9GY-01A-11R-A38B-07	adult HCC	0.4
TCGA-DD-A4NO-01A-11R-A28V-07	adult HCC	0.15
TCGA-DD-A118-01A-11R-A131-07	adult HCC	0.2
TCGA-O8-A75V-01A-11R-A32O-07	adult HCC	0.15
TCGA-DD-AAVQ-01A-11R-A41C-07	adult HCC	0.3
TCGA-BC-A69H-01A-11R-A311-07	adult HCC	0.6
TCGA-DD-A73C-01A-12R-A33J-07	adult HCC	0.15
TCGA-ZS-A9CD-01A-11R-A37K-07	adult HCC	0.1
TCGA-UB-AA0U-01A-11R-A38B-07	adult HCC	0.1
TCGA-DD-AACE-01A-11R-A41C-07	adult HCC	0.2
TCGA-ED-A66X-01A-11R-A311-07	adult HCC	0.15
TCGA-BW-A5NQ-01A-11R-A27V-07	adult HCC	0.15
TCGA-2Y-A9GU-01A-11R-A38B-07	adult HCC	0.2
TCGA-DD-AADU-01A-11R-A41C-07	adult HCC	0.2
TCGA-DD-A4NN-01A-11R-A28V-07	adult HCC	0.3
TCGA-DD-A73E-01A-12R-A32O-07	adult HCC	0.25
TCGA-RC-A6M3-01A-11R-A32O-07	adult HCC	0.65
TCGA-DD-AADA-01A-11R-A41C-07	adult HCC	0.15
TCGA-G3-AAV3-01A-11R-A37K-07	adult HCC	0.2
TCGA-CC-A7IK-01A-12R-A33R-07	adult HCC	0.3
TCGA-XR-A8TE-01A-11R-A36F-07	adult HCC	0.4
TCGA-2Y-A9GV-01A-11R-A38B-07	adult HCC	0.05
TCGA-G3-A25V-01A-11R-A16W-07	adult HCC	0.1
TCGA-G3-A5SM-01A-12R-A28V-07	adult HCC	0.1
TCGA-BW-A5NO-01A-11R-A27V-07	adult HCC	0.15
TCGA-G3-AAV1-01A-11R-A38B-07	adult HCC	0.05
TCGA-2Y-A9H9-01A-21R-A39D-07	adult HCC	0.15
TCGA-RC-A7S9-01A-11R-A33R-07	adult HCC	0.25
TCGA-RC-A6M5-01A-11R-A32O-07	adult HCC	0.25
TCGA-WQ-AB4B-01A-11R-A41C-07	adult HCC	0.2
TCGA-ED-A8O5-01A-11R-A36F-07	adult HCC	0.15
TCGA-2Y-A9GT-01A-11R-A38B-07	adult HCC	0.05
TCGA-DD-A3A2-01A-11R-A213-07	adult HCC	0.25
TCGA-DD-AAW1-01A-11R-A41C-07	adult HCC	0.25
TCGA-G3-A7M7-01A-12R-A352-07	adult HCC	0.15
TCGA-DD-AACL-01A-11R-A41C-07	adult HCC	0.35
TCGA-ZS-A9CG-01A-11R-A37K-07	adult HCC	0.2
TCGA-ED-A7PX-01A-51R-A352-07	adult HCC	0.4
TCGA-FV-A3R3-01A-11R-A22L-07	adult HCC	0.15
TCGA-DD-A4NH-01A-11R-A27V-07	adult HCC	0.25
TCGA-DD-A73G-01A-22R-A32O-07	adult HCC	0.45
TCGA-DD-AAD6-01A-11R-A41C-07	adult HCC	0.1
TCGA-DD-AACD-01A-11R-A41C-07	adult HCC	0.4
TCGA-G3-A25X-01A-11R-A16W-07	adult HCC	0.65
TCGA-DD-A11D-01A-11R-A131-07	adult HCC	0.1
TCGA-DD-A4NB-01A-12R-A266-07	adult HCC	0.15
TCGA-CC-A7IE-01A-21R-A38B-07	adult HCC	0.4
TCGA-RC-A7SB-01A-21R-A352-07	adult HCC	0.15
TCGA-RC-A6M4-01A-11R-A32O-07	adult HCC	0.2
TCGA-DD-A4NF-01A-11R-A27V-07	adult HCC	0.25
TCGA-G3-A7M9-01A-23R-A352-07	adult HCC	0.5
TCGA-DD-AAVW-01A-11R-A41C-07	adult HCC	0.05
TCGA-PD-A5DF-01A-11R-A27V-07	adult HCC	0.1
TCGA-BD-A2L6-01A-11R-A213-07	adult HCC	0.1
TCGA-XR-A8TG-01A-11R-A36F-07	adult HCC	0.1
TCGA-XR-A8TF-01A-11R-A36F-07	adult HCC	0.2
TCGA-G3-A7M6-01A-11R-A33R-07	adult HCC	0.35
TCGA-G3-A25Y-01A-11R-A16W-07	adult HCC	0.25
TCGA-UB-A7MA-01A-11R-A33R-07	adult HCC	0.4
TCGA-GJ-A6C0-01A-12R-A311-07	adult HCC	0.15
TCGA-DD-AAVP-01A-11R-A41C-07	adult HCC	0.25
TCGA-DD-AADW-01A-11R-A39D-07	adult HCC	0.2
TCGA-DD-A1EF-01A-11R-A131-07	adult HCC	0.15
TCGA-CC-5261-01A-01R-A131-07	adult HCC	0.15
TCGA-DD-A11B-01A-11R-A131-07	adult HCC	0.2
TCGA-DD-AAD8-01A-11R-A41C-07	adult HCC	0.1
TCGA-DD-AAVU-01A-11R-A41C-07	adult HCC	0.4
TCGA-CC-5262-01A-01R-A131-07	adult HCC	0.2
TCGA-G3-AAV4-01A-11R-A38B-07	adult HCC	0.25
TCGA-DD-AACH-01A-11R-A41C-07	adult HCC	0.2
TCGA-DD-AADJ-01A-11R-A41C-07	adult HCC	0.2
TCGA-G3-A5SJ-01A-11R-A27V-07	adult HCC	0.25
TCGA-K7-AAU7-01A-11R-A38B-07	adult HCC	0.2
TCGA-HP-A5MZ-01A-21R-A27V-07	adult HCC	0.15
TCGA-DD-A1EL-01A-11R-A155-07	adult HCC	0.35
TCGA-DD-A1EI-01A-11R-A131-07	adult HCC	0.15
TCGA-DD-AAEI-01A-11R-A41C-07	adult HCC	0.05
TCGA-2Y-A9H8-01A-11R-A39D-07	adult HCC	0.2
TCGA-DD-A11C-01A-11R-A131-07	adult HCC	0.15
TCGA-DD-AAE3-01A-11R-A41C-07	adult HCC	0.15
TCGA-WX-AA46-01A-11R-A39D-07	adult HCC	0.1
TCGA-DD-AAW2-01A-11R-A41C-07	adult HCC	0.2
TCGA-ZP-A9D2-01A-11R-A38B-07	adult HCC	0.3
TCGA-KR-A7K2-01A-12R-A33R-07	adult HCC	0.2
TCGA-DD-AACZ-01A-11R-A41C-07	adult HCC	0.2
TCGA-BC-A8YO-01A-11R-A37K-07	adult HCC	0.2
TCGA-DD-A3A3-01A-11R-A22L-07	adult HCC	0.3
TCGA-WX-AA44-01A-11R-A39D-07	adult HCC	0.15
TCGA-DD-A73B-01A-12R-A32O-07	adult HCC	0.15
TCGA-DD-A4NI-01A-11R-A27V-07	adult HCC	0.1
TCGA-MI-A75I-01A-11R-A32O-07	adult HCC	0.2
TCGA-DD-AAE0-01A-11R-A41C-07	adult HCC	0.75
TCGA-DD-AADB-01A-11R-A41C-07	adult HCC	0.15
TCGA-ED-A459-01A-11R-A266-07	adult HCC	0.25
TCGA-BC-A10Y-01A-11R-A131-07	adult HCC	0.05
TCGA-DD-A1EB-01A-11R-A131-07	adult HCC	0.2
TCGA-DD-A11A-01A-11R-A131-07	adult HCC	0.05
TCGA-BC-A3KG-01A-11R-A213-07	adult HCC	0.3
TCGA-DD-A119-01A-11R-A131-07	adult HCC	0.2
TCGA-DD-A115-01A-11R-A131-07	adult HCC	0.1
TCGA-G3-AAV7-01A-11R-A38B-07	adult HCC	0.3
TCGA-BC-A10Z-01A-11R-A131-07	adult HCC	0.15
TCGA-BC-A69I-01A-11R-A311-07	adult HCC	0.2
TCGA-CC-A3MA-01A-11R-A213-07	adult HCC	0.55
TCGA-ES-A2HT-01A-12R-A180-07	adult HCC	0.15
TCGA-DD-AAD2-01A-11R-A41C-07	adult HCC	0.2
TCGA-DD-AAD0-01A-11R-A41C-07	adult HCC	0.2
TCGA-DD-A1ED-01A-11R-A155-07	adult HCC	0.15
TCGA-ED-A7XP-01A-11R-A352-07	adult HCC	0.1
TCGA-DD-AACC-01A-11R-A41C-07	adult HCC	0.05
TCGA-5R-AA1D-01A-11R-A38B-07	adult HCC	0.35
