## Supplementary material for "Asynchronous Transitions from High-Risk Hepatoblastoma to Carcinoma": All tables: TableS11_DPI analysis.xlsx

### Sheet: data
let7 verified targets	A (non-zero LIN28B cells)	B (non-zero LIN28B cells)	C (non-zero LIN28B cells)	A>C		B>C
HMGA2	0.452366	0.775662	0.353708	1	222	1	223
MPL	0.452366	0.0837864	0.0373337	1	223	1	223
DAD1	0.452366	0.447885	0.204486	1		1
IL13	0.452366	0.0195862	0.00761408	1		1
DICER1	0.452366	0.814194	0.363801	1		1
MYC	0.452366	0.264748	0.122547	1		1
COPS6	0.452366	0.588471	0.262965	1		1
COPS8	0.452366	0.45478	0.205362	1		1
EIF3J	0.452366	0.618184	0.277312	1		1
EIF4G2	0.452366	0.598055	0.268119	1		1
GPS1	0.452366	0.314291	0.140593	1		1
HNRNPDL	0.452366	0.903655	0.411279	1		1
IGF2BP1	0.452366	0.829997	0.372664	1		1
NRAS	0.452366	0.26811	0.123307	1		1
PRDM1	0.452366	0.195665	0.0922656	1		1
THBS1	0.452366	0.148211	0.066988	1		1
AMMECR1	0.452366	0.545734	0.245013	1		1			222/223 is 15 STD from the mean
APP	0.452366	0.825898	0.379641	1		1
BCL2L1	0.452366	0.688482	0.304805	1		1
CCND2	0.452366	0.329473	0.148758	1		1
CCNJ	0.452366	0.330338	0.148002	1		1
E2F1	0.452366	0.154087	0.0744643	1		1
E2F2	0.452366	0.0746032	0.0336702	1		1
HMGA1	0.452366	0.21044	0.0986265	1		1
KRAS	0.452366	0.493564	0.223002	1		1
LIN28A	0.452366	0.047729	0.0195215	1		1
MED28	0.452366	0.496003	0.216894	1		1
MEIS1	0.452366	0.609288	0.270909	1		1
RABGAP1L	0.452366	0.949845	0.442437	1		1
RTCA	0.452366	0.481007	0.21374	1		1
SLC20A1	0.452366	0.420801	0.190894	1		1
SMOX	0.452366	0.254323	0.116304	1		1
TRIM71	0.452366	0.666704	0.294095	1		1
TUSC2	0.452366	0.206203	0.0950912	1		1
ZFP36L1	0.452366	0.704545	0.317536	1		1
AARSD1	0.452366	0.497936	0.223958	1		1
ACADM	0.452366	0.772287	0.344428	1		1
ACP1	0.452366	0.548552	0.244254	1		1
ACTG1	0.452366	0.617386	0.284882	1		1
ADGRG1	0.452366	0.112468	0.0515146	1		1
AGO3	0.452366	0.827474	0.369663	1		1
AGO4	0.452366	0.647503	0.288081	1		1
AKAP8	0.452366	0.481146	0.213584	1		1
ALG3	0.452366	0.276557	0.124733	1		1
ANAPC1	0.452366	0.720019	0.319161	1		1
ARID3A	0.452366	0.661215	0.292911	1		1
ARL15	0.452366	0.92908	0.428537	1		1
ASS1	0.452366	0.49681	0.21831	1		1
ATAD3B	0.452366	0.349036	0.153638	1		1
ATP6V0A1	0.452366	0.704343	0.316346	1		1
ATP6V1F	0.452366	0.227326	0.108025	1		1
AURKA	0.452366	0.210066	0.0935461	1		1
AURKB	0.452366	0.195361	0.0869572	1		1
BCL2	0.452366	0.235355	0.110699	1		1
BCL7A	0.452366	0.478761	0.213989	1		1
BIRC6	0.452366	0.95214	0.442759	1		1
BMI1	0.452366	0.353515	0.159869	1		1
BMP2K	0.452366	0.7141	0.318003	1		1
CALCOCO2	0.452366	0.647213	0.287771	1		1
CAPG	0.452366	0.124867	0.0624109	1		1
CARHSP1	0.452366	0.599113	0.267565	1		1
CASP3	0.452366	0.42436	0.189296	1		1
CASP8	0.452366	0.71782	0.318287	1		1
CASP9	0.452366	0.302735	0.133442	1		1
CBFB	0.452366	0.69584	0.310212	1		1
CBX5	0.452366	0.543198	0.245231	1		1
CCDC115	0.452366	0.187634	0.0830315	1		1
CCNA1	0.452366	NaN	NaN
CCNA2	0.452366	0.157074	0.0731464	1		1
CCND1	0.452366	0.430175	0.193934	1		1
CCNF	0.452366	0.214179	0.0966042	1		1
CDC25A	0.452366	0.142544	0.06403	1		1
CDC34	0.452366	0.279116	0.127825	1		1
CDCA7	0.452366	0.496971	0.225743	1		1
CDIPT	0.452366	0.283318	0.127372	1		1
CDK6	0.452366	0.886172	0.406493	1		1
CDKAL1	0.452366	0.949051	0.439468	1		1
CDKN1A	0.452366	0.301672	0.139548	1		1
CDKN2A	0.452366	0.317875	0.138018	1		1
CHMP2A	0.452366	0.286602	0.133307	1		1
CHPF2	0.452366	0.231564	0.105869	1		1
CHRNB1	0.452366	0.217499	0.098714	1		1
CIAO1	0.452366	0.704797	0.312855	1		1
CNOT4	0.452366	0.843924	0.377199	1		1
COL1A2	0.452366	0.199715	0.0931802	1		1
COMMD9	0.452366	0.330448	0.150061	1		1
CPED1	0.452366	0.572762	0.25093	1		1
CSNK1D	0.452366	0.669342	0.29818	1		1
CYP19A1	0.452366	0.521908	0.23333	1		1
CYP2J2	0.452366	0.571385	0.250408	1		1
DCTPP1	0.452366	0.163907	0.0741701	1		1
DHX57	0.452366	0.625575	0.277122	1		1
DLC1	0.452366	0.934891	0.438199	1		1
DMD	0.452366	0.768893	0.344997	1		1
DOCK5	0.452366	0.783547	0.3523	1		1
DRD3	0.452366	0.0540072	0.0249753	1		1
DSP	0.452366	0.74611	0.335677	1		1
DUSP12	0.452366	0.448007	0.204244	1		1
DUSP23	0.452366	0.198804	0.0910038	1		1
DZIP1	0.452366	0.311414	0.143511	1		1
E2F5	0.452366	0.505536	0.224491	1		1
E2F6	0.452366	0.510605	0.227989	1		1
EDEM3	0.452366	0.721186	0.322506	1		1
EEF1A2	0.452366	0.0210631	0.00876684	1		1
EGFR	0.452366	0.778488	0.348044	1		1
EGR3	0.452366	0.0519186	0.0267107	1		1
ERC1	0.452366	0.915033	0.417338	1		1
ESM1	0.452366	0.0605146	0.0261804	1		1
FADS2	0.452366	0.49826	0.220963	1		1
FANCD2	0.452366	0.249039	0.11394	1		1
FARP1	0.452366	0.939385	0.432841	1		1
FDPS	0.452366	0.803646	0.364097	1		1
FNDC3A	0.452366	0.932587	0.430788	1		1
FOXA1	0.452366	0.360626	0.164412	1		1
FUS	0.452366	0.894987	0.406222	1		1
GDE1	0.452366	0.317472	0.143519	1		1
GEMIN7	0.452366	0.188626	0.0870507	1		1
GGCT	0.452366	0.387725	0.178824	1		1
GPX7	0.452366	0.198192	0.0911785	1		1
GRPEL2	0.452366	0.195384	0.0878766	1		1
GTF2I	0.452366	0.91397	0.41394	1		1
GTPBP3	0.452366	0.32198	0.143218	1		1
GYS1	0.452366	0.409359	0.180396	1		1
GZF1	0.452366	0.257886	0.115788	1		1
HAS2	0.452366	0.26553	0.119785	1		1
HRAS	0.452366	0.22277	0.100602	1		1
IFIT5	0.452366	0.213189	0.0981443	1		1
IFRD1	0.452366	0.603024	0.270309	1		1
IGF2	0.452366	0.556251	0.254546	1		1
IGF2BP2	0.452366	0.967921	0.454939	0		1
IL6	0.452366	0.0226162	0.0148157	1		1
IPO4	0.452366	0.10726	0.0496188	1		1
ITGB3	0.452366	0.0890811	0.039734	1		1
KIF1A	0.452366	0.0564382	0.0260884	1		1
KLK10	0.452366	0.0113082	0.00422193	1		1
KLK6	0.452366	0.0186896	0.00899745	1		1
LIN28B	0.452366	1	0.452366	1		1
MAP7D1	0.452366	0.203871	0.0950653	1		1
MARS2	0.452366	0.172434	0.0782599	1		1
MGME1	0.452366	0.598342	0.264759	1		1
MLLT1	0.452366	0.419599	0.186444	1		1
MMS22L	0.452366	0.532223	0.238507	1		1
MRM1	0.452366	0.255704	0.116726	1		1
MRPS24	0.452366	0.275457	0.12944	1		1
MRPS33	0.452366	0.341911	0.155032	1		1
MTRR	0.452366	0.550606	0.24682	1		1
MYCN	0.452366	0.290757	0.129873	1		1
NAA25	0.452366	0.754324	0.334844	1		1
NAA40	0.452366	0.342047	0.152808	1		1
NCAPG2	0.452366	0.387543	0.173627	1		1
NCOA3	0.452366	0.903992	0.414245	1		1
NEDD4	0.452366	0.819312	0.367301	1		1
NF2	0.452366	0.536907	0.23662	1		1
NFKB1	0.452366	0.752992	0.335714	1		1
NKIRAS2	0.452366	0.300222	0.137107	1		1
NR1I2	0.452366	0.39494	0.175199	1		1
NR2E1	0.452366	NaN	NaN
NTS	0.452366	0.0420393	0.0199124	1		1
NUDT19	0.452366	0.299596	0.13421	1		1
NXN	0.452366	0.484588	0.214921	1		1
NXT2	0.452366	0.130819	0.0617726	1		1
PDE12	0.452366	0.227152	0.101306	1		1
PDGFA	0.452366	0.345367	0.159263	1		1
PDGFRA	0.452366	0.348698	0.157314	1		1
PGRMC1	0.452366	0.299788	0.138726	1		1
PLAGL2	0.452366	0.304177	0.135091	1		1
POLD2	0.452366	0.420575	0.188695	1		1
POLR2C	0.452366	0.365467	0.165197	1		1
POM121	0.452366	0.752552	0.332591	1		1
PPP1R7	0.452366	0.477598	0.21468	1		1
PRIM1	0.452366	0.391871	0.177945	1		1
PRRC2A	0.452366	0.45851	0.205755	1		1
PTGS2	0.452366	0.0407708	0.0182413	1		1
PXDN	0.452366	0.121202	0.054481	1		1
RAVER2	0.452366	0.445718	0.194765	1		1
RBM19	0.452366	0.563241	0.248436	1		1
RCAN1	0.452366	0.35683	0.158738	1		1
RDH10	0.452366	0.370443	0.163718	1		1
RHOB	0.452366	0.455994	0.211057	1		1
RHOG	0.452366	0.143314	0.0673693	1		1
RPIA	0.452366	0.452401	0.200597	1		1
RPP38	0.452366	0.627213	0.282078	1		1
RRM2	0.452366	0.290048	0.130308	1		1
RRP1B	0.452366	0.604213	0.269411	1		1
RRP8	0.452366	0.377878	0.169379	1		1
SCAMP3	0.452366	0.460368	0.208701	1		1
SCYL1	0.452366	0.348784	0.156968	1		1
SERP1	0.452366	0.728914	0.328302	1		1
SIGMAR1	0.452366	0.230785	0.104933	1		1
SLC11A2	0.452366	0.649616	0.288989	1		1
SLC1A4	0.452366	0.450979	0.19692	1		1
SLC25A13	0.452366	0.946143	0.43679	1		1
SLC25A24	0.452366	0.180771	0.0863647	1		1
SLC25A32	0.452366	0.507494	0.228577	1		1
SLC35F6	0.452366	0.152828	0.0663602	1		1
SMC1A	0.452366	0.502767	0.223931	1		1
SNAP23	0.452366	0.571561	0.254513	1		1
SOCS1	0.452366	0.17016	0.0776466	1		1
SOCS4	0.452366	0.42967	0.194062	1		1
SOX9	0.452366	0.304373	0.14237	1		1
SPCS3	0.452366	0.453362	0.205679	1		1
SPRYD4	0.452366	0.307475	0.137409	1		1
SSR1	0.452366	0.570136	0.253942	1		1
TAB2	0.452366	0.714328	0.317359	1		1
TAF9B	0.452366	0.247645	0.113195	1		1
TFF1	0.452366	NaN	NaN
TGFBR1	0.452366	0.464498	0.206848	1		1
TLR4	0.452366	0.192304	0.0911991	1		1
TMED7	0.452366	0.40173	0.180934	1		1
TRABD	0.452366	0.426499	0.190365	1		1
TRMT1	0.452366	0.370873	0.165823	1		1
TTC9C	0.452366	0.453145	0.203253	1		1
TYMS	0.452366	0.29789	0.135288	1		1
UGT8	0.452366	0.0328884	0.0139963	1		1
UHRF1	0.452366	0.183542	0.084009	1		1
UHRF2	0.452366	0.731409	0.325364	1		1
VDR	0.452366	0.135059	0.0607532	1		1
VIM	0.452366	0.302092	0.144261	1		1
VPS39	0.452366	0.626357	0.277715	1		1
YAP1	0.452366	0.917149	0.421519	1		1
ZMPSTE24	0.452366	0.405141	0.180186	1		1
KYAT3	0.452366	0.630218	0.277008	1		1
ODR4	0.452366	0.708274	0.314935	1		1
OTULINL	0.452366	0.173484	0.0821829	1		1
CIAO2A	0.452366	0.500857	0.223236	1		1
CEMIP2	0.452366	0.894383	0.408027	1		1
