## Supplementary material for "Asynchronous Transitions from High-Risk Hepatoblastoma to Carcinoma": All tables: TableS12_differentiation_pathway.xlsx

### Sheet: Sheet1
pathway	padj	NES	score
KEGG_RIBOSOME	1.64539e-14	2.22877	13.7837
HOSHIDA_LIVER_CANCER_SUBCLASS_S1	1.18964e-06	1.86482	5.92458
LEE_LIVER_CANCER_SURVIVAL_DN	8.40839e-05	1.84775	4.07529
CHIANG_LIVER_CANCER_SUBCLASS_PROLIFERATION_UP	1.46126e-05	1.87697	4.83527
DESERT_STEM_CELL_HEPATOCELLULAR_CARCINOMA_SUBCLASS_UP	8.41806e-05	1.76354	4.07479
DANG_MYC_TARGETS_UP	0.0108562	1.78022	1.96432
CAIRO_HEPATOBLASTOMA_CLASSES_DN	2.7043e-06	-1.62292	-5.56795
WOO_LIVER_CANCER_RECURRENCE_DN	1.16322e-06	-1.68428	-5.93434
REACTOME_METABOLISM_OF_LIPIDS	1.39067e-10	-1.516	-9.85678
CAIRO_LIVER_DEVELOPMENT_DN	1.37807e-14	-1.75508	-13.8607
HSIAO_LIVER_SPECIFIC_GENES	3.91636e-19	-1.79703	-18.4071
