## Supplementary material for "Asynchronous Transitions from High-Risk Hepatoblastoma to Carcinoma": All tables: TableS13-WNT.xlsx

### Sheet: ICG-001 (5 days)
ICG-001	DKK1		GAPDH		Delta Ct	Delta Delta Ct	FoldChg
	Raw	Average	Raw	Average
Cells only	21.8	21.912	17.69	17.846	4.066	0	1		Cells only	1	0.0529702
	21.98	0.0298998	17.87	0.0450111	0.054037	0.0764199	0.0529702		1uM	1.01396	0.0516276
	21.93		17.94						5uM	0.45376	0.0220076
	21.92		17.92						10uM	0.149064	0.00676273
	21.93		17.81
1uM	21.94	21.89	17.9	17.844	4.046	-0.02	1.01396
	21.87	0.0380789	17.79	0.0320312	0.0497594	0.0734575	0.0516276
	21.83		17.78
	22.01		17.94
	21.8		17.81
5uM	22.9	23.03	17.8	17.824	5.206	1.14	0.45376
	23.07	0.0397492	17.83	0.0198997	0.0444522	0.0699714	0.0220076
	22.98		17.77
	23.08		17.89
	23.12		17.83
10uM	24.45	24.512	17.74	17.7	6.812	2.746	0.149064
	24.56	0.0255734	17.78	0.0266458	0.0369324	0.0654523	0.00676273
	24.45		17.69
	24.54		17.64
	24.56		17.65
ICG-001	LIN28B		GAPDH		Delta Ct	Delta Delta Ct	FoldChg
	Raw	Average	Raw	Average
Cells only	23.92	23.984	17.69	17.846	6.138	0	1		Cells only	1	0.0625525
	23.93	0.0452327	17.87	0.0450111	0.0638122	0.0902441	0.0625525		1uM	0.823591	0.0422289
	24.16		17.94						5uM	0.535144	0.0354509
	23.98		17.92						10uM	0.390664	0.0361154
	23.93		17.81
1uM	24.33	24.262	17.9	17.844	6.418	0.28	0.823591
	24.25	0.0193391	17.79	0.0320312	0.0374166	0.073973	0.0422289
	24.26		17.78
	24.21		17.94
	24.26		17.81
5uM	25.01	24.864	17.8	17.824	7.04	0.902	0.535144
	24.95	0.0683081	17.83	0.0198997	0.0711477	0.095572	0.0354509
	24.62		17.77
	24.92		17.89
	24.82		17.83
10uM	25.11	25.194	17.74	17.7	7.494	1.356	0.390664
	25.44	0.114044	17.78	0.0266458	0.117115	0.133372	0.0361154
	24.96		17.69
	25.49		17.64
	24.97		17.65

### Sheet: 10 days
ICG-001	DKK1		GAPDH		Delta Ct	Delta Delta Ct	FoldChg
	Raw	Average	Raw	Average
Cells only	22.18	22.388	17.83	17.936	4.452	0	1		Cells only	1	0.0713639
	22.33	0.0622415	18	0.0377624	0.0728011	0.102956	0.0713639		1uM	1.02385	0.058779
	22.54		18.01						5uM	0.278935	0.02496
	22.42		17.98						10uM	0.125695	0.00744194
	22.47		17.86
1uM	22.36	22.392	17.96	17.974	4.418	-0.034	1.02385
	22.44	0.0298998	18.07	0.025807	0.0394968	0.0828251	0.058779
	22.45		17.98
	22.42		17.93
	22.29		17.93
5uM	23.57	23.774	17.44	17.48	6.294	1.842	0.278935
	23.68	0.0984683	17.42	0.0408656	0.106611	0.129097	0.02496
	23.98		17.64
	23.6		17.47
	24.04		17.43
10uM	24.81	24.944	17.47	17.5	7.444	2.992	0.125695
	25	0.0362767	17.43	0.0260768	0.0446766	0.0854166	0.00744194
	25.01		17.48
	24.93		17.57
	24.97		17.55
ICG-001	LIN28B		GAPDH		Delta Ct	Delta Delta Ct	FoldChg
	Raw	Average	Raw	Average
Cells only	25.25	25.388	17.83	17.936	7.452	0	1		Cells only	1	0.0513116
	25.46	0.0362491	18	0.0377624	0.052345	0.074027	0.0513116		1uM	0.775931	0.045984
	25.42		18.01						5uM	0.434672	0.0239067
	25.39		17.98						10uM	0.239152	0.0113475
	25.42		17.86
1uM	25.73	25.792	17.96	17.974	7.818	0.366	0.775931
	25.97	0.062482	18.07	0.025807	0.0676018	0.0854985	0.045984
	25.91		17.98
	25.65		17.93
	25.7		17.93
5uM	26.25	26.134	17.44	17.48	8.654	1.202	0.434672
	26.19	0.0434281	17.42	0.0408656	0.0596322	0.0793473	0.0239067
	26.12		17.64
	26.12		17.47
	25.99		17.43
10uM	27.07	27.016	17.47	17.5	9.516	2.064	0.239152
	27.13	0.0355809	17.43	0.0260768	0.0441135	0.0684544	0.0113475
	26.96		17.48
	26.96		17.57
	26.96		17.55

### Sheet: plot
	5 Days				10 Days
DKK1	0uM	1	0.0529702		0uM	1	0.0713639
	1uM	1.01396	0.0516276		1uM	1.02385	0.058779
	5uM	0.45376	0.0220076		5uM	0.278935	0.02496
	10uM	0.149064	0.00676273		10uM	0.125695	0.00744194
LIN28B	0uM	1	0.0625525		0uM	1	0.0513116
	1uM	0.823591	0.0422289		1uM	0.775931	0.045984
	5uM	0.535144	0.0354509		5uM	0.434672	0.0239067
	10uM	0.390664	0.0361154		10uM	0.239152	0.0113475
