## Supplementary material for "Asynchronous Transitions from High-Risk Hepatoblastoma to Carcinoma": All tables: TableS15_P17_composition.xlsx

### Sheet: composition
cell count
cluster	0	1	2	3	4	5	6	7	8	9	10	11	12	13
10dTreated	68	249	1108	612	104	40	20	776	42	533	345	271	3	6
5dTreated	6	96	11	16	78	1163	6	24	28	9	278	127	7	18
B1_UnTreated	2199	1321	422	782	1122	2	890	70	726	191	33	64	248	80
proportion
cluster	0	1	2	3	4	5	6	7	8	9	10	11	12	13
10dTreated	1.63	5.96	26.53	14.65	2.49	0.96	0.48	18.58	1.01	12.76	8.26	6.49	0.07	0.14
5dTreated	0.32	5.14	0.59	0.86	4.18	62.29	0.32	1.29	1.5	0.48	14.89	6.8	0.37	0.96
B1_UnTreated	26.98	16.21	5.18	9.6	13.77	0.02	10.92	0.86	8.91	2.34	0.4	0.79	3.04	0.98
