## Supplementary material for "Asynchronous Transitions from High-Risk Hepatoblastoma to Carcinoma": All tables: TableS16_cisplatin_score_bulk.xlsx

### Sheet: bulk RNAseq
patient ID	score	risk
TCH-HB-8	1.49678	low
TCH-HB-19	1.20918	low
TCH-HB-56	1.34972	low
TCH-HB-25	1.35888	low
TCH-HB-52	0.947572	low
TCH-HB-12	2.23337	low
TCH-HB-53	1.29826	low
TLT-053-TT	2.11961	high
TLT-062-TT	2.12829	high
TLT-004-TT	1.45782	high
TLT-058-TT	2.1973	high
TLT-060-TT	2.01806	high
TLT-074-TT	2.17554	high
TLT-061-TT	2.03613	high
