## Supplementary material for "Asynchronous Transitions from High-Risk Hepatoblastoma to Carcinoma": All tables: TableS17_cisplatin_score_pseudobulk.xlsx

### Sheet: P17 cluster
cluster ID	cis score
0	1.8595
1	2.02238
2	1.33054
3	1.67154
4	1.49284
5	1.65681
6	1.53954
7	1.28588
8	1.77063
9	1.36335
10	1.26949
11	1.44758
12	1.60094
13	2.60775

### Sheet: HB HBC HCC resistance
cluster ID	cell type		patient ID	cluster ID	cell count	cis score	normalized score	cell type		reference cis score
0	HBC-HCC		TLTX01	10	164	1.93102	0.407475	hbc		TLTX01_normal
1	HB-HBC		TLTX01	8	534	3.41215	0.720018	hb		4.73898
2	HBC-HCC		TLTX23	0	3610	3.19416	0.795858	hbc-hcc		TLTX23_normal
3	HBC		TLTX23	12	170	3.93462	0.98035	hbc		4.01348
4	HBC		TLTX23	4	24	7.22795	1.80092	hbc		TLTX25_normal
5	HBC		TLTX25	4	26	8.99407	1.5039	hbc		5.98052
6	Normal		TLTX25	1	3089	7.48849	1.25215	hb-hbc		TLTX18_normal
7	Normal		TLTX25	11	1261	6.2463	1.04444	hb-hbc		4.2242
8	HB		TLTX25	12	141	8.47965	1.41788	hbc		TLTX33_normal
9	Normal		TLTX25	5	167	7.69643	1.28692	hbc		4.93947
10	HBC		TLTX25	8	901	4.05463	0.677973	hb
11	HB-HBC		TLTX18	0	608	9.44768	2.23656	hbc-hcc
12	HBC		TLTX18	1	643	16.2672	3.85095	hb-hbc
13	Normal		TLTX18	10	314	14.5804	3.45164	hbc
14	Normal		TLTX18	12	913	12.5599	2.97332	hbc
			TLTX18	2	3328	11.0578	2.61772	hbc-hcc
			TLTX18	3	3259	12.7681	3.0226	hbc
			TLTX18	4	3042	13.4592	3.18621	hbc
			TLTX18	5	2586	12.8833	3.04988	hbc
			TLTX33	10	958	9.73212	1.97028	hbc
			TLTX33	8	45	5.42162	1.09761	hb
