## Supplementary material for "Asynchronous Transitions from High-Risk Hepatoblastoma to Carcinoma": All tables: TableS18_P17CISresponse.xlsx

### Sheet: Sheet1
Cis	ICG001			Biological replicates			AVG	SEM
No Cis	Placebo			1.365	1.559	1.643	1.52233	0.0823192
	rest + ICG			1.476	1.308	1.532	1.43867	0.0673036
	ICG + rest			1.49	1.456	1.392	1.446	0.0287286
IC0	Cis only			1.522	1.514	1.613	1.54967	0.0317508
	ICG + rest			1.308	1.486	1.088	1.294	0.115106
IC10	Cis only			1.272	1.392	1.443	1.369	0.0506853
	ICG + rest			1.168	1.064	1.07	1.10067	0.0337112
